# An induced pluripotent stem cell-based chemical genetic approach for studying spinal muscular atrophy

**DOI:** 10.1101/2025.11.04.686319

**Authors:** Richard M. Giadone, Kristina M. Holton, Xiaoyu Hu, Ted Natoli, Sabrina Ghosh, Stanley P. Gill, Aravind Subramanian, Lee L. Rubin

## Abstract

Spinal muscular atrophy (SMA) is a genetic disease characterized by degeneration of spinal cord motor neurons and neuromuscular junctions. Despite recent development in therapies for SMA, treatment efficacy largely relies on administration of drugs early in disease progression and is impacted by underlying patient genetics. Drug discovery for other diseases of the central nervous system (CNS) has also been hindered by heterogeneity in patient genetics and clinical presentations, as well as the need for early intervention. To address these hurdles, we utilized a chemical genetic-based screening approach to adapt the Connectivity Map (CMAP)/L1000 platform to study SMA. To do this, we differentiated moderate and severe SMA patient-specific induced pluripotent stem cells into neuronal cells utilizing a forward programming differentiation protocol, exposed each to 360 neuroactive or CNS disease-related compounds, and interrogated resulting changes in expression of >400 neural genes in a platform we term CMAP_neuro_. In doing so, we generated 4,559 transcriptional profiles identifying stimuli that modulate gene expression differences across SMA neurons. Finally, we make these data queryable, allowing the research community to 1.) identify CNS disease-related perturbagens that mimic or reverse differentially expressed genes, or 2.) explore the transcriptional response of a given perturbation in diverse SMA neuronal cells.
