## Supplemental Table 1 for "An induced pluripotent stem cell-based chemical genetic approach for studying spinal muscular atrophy"

### Sheet: Sheet1
pert_id	pert_iname	pool_id	x_smiles	moa	target
BRD-A00077618	8-bromo-cGMP	neuro	Nc1nc(O)c2nc(Br)n([C@@H]3O[C@@H]4COP(O)(=O)O[C@H]4[C@H]3O)c2n1	PKA activator	PRKG1
BRD-A01098288	azelnidipine	neuro	CC(C)OC(=O)C1=C(C)NC(N)=C(C1c1cccc(c1)[N+]([O-])=O)C(=O)OC1CN(C1)C(c1ccccc1)c1ccccc1	Calcium channel blocker	CACNA1C
BRD-A01563671	cleviprex	neuro	CCCC(=O)OCOC(=O)C1=C(C)NC(C)=C(C1c1cccc(Cl)c1Cl)C(=O)OC	Calcium channel blocker	CACNA1C|CACNA1D|CACNA1F|CACNA1S
BRD-A02710418	meptazinol	neuro	CCC1(CCCCN(C)C1)c1cccc(O)c1	Opioid receptor agonist	BCHE
BRD-A03216249	mepivacaine	neuro	CN1CCCCC1C(=O)Nc1c(C)cccc1C	Potassium channel antagonist	SCN10A
BRD-A05457250	BAY-K8644	neuro	COC(=O)C1=C(C)NC(C)=C(C1c1ccccc1C(F)(F)F)[N+]([O-])=O	Calcium channel activator	CACNA1C
BRD-A09472452	flecainide	neuro	FC(F)(F)COc1ccc(OCC(F)(F)F)c(c1)C(=O)NCC1CCCCN1	Sodium channel inhibitor	KCNA5|KCNA7|SCN4A|SCN5A
BRD-A09554849	8-bromo-cAMP	neuro	Nc1ncnc2n([C@@H]3O[C@@H]4COP(O)(=O)O[C@H]4[C@H]3O)c(Br)nc12	PKA activator
BRD-A09722536	cyclophosphamide	neuro	ClCCN(CCCl)P1(=O)NCCCO1	DNA alkylating agent	CYP2A6|CYP2B6|CYP2C18|CYP2C19|CYP2C8|CYP2C9|CYP2D6|CYP3A4|CYP3A5|CYP3A7
BRD-A09828896	SKF-81297	neuro	Oc1cc2C(CNCCc2c(Cl)c1O)c1ccccc1	Dopamine receptor agonist	DRD1|DRD5
BRD-A10420615	cyclopiazonic-acid	neuro	CC(=O)C1C(=O)[C@@H]2[C@@H]3[C@@H](Cc4cccc5[nH]cc3c45)C(C)(C)N2C1=O	ATPase inhibitor	ATP2A1
BRD-A10662413	prenylamine	neuro	CC(Cc1ccccc1)NCCC(c1ccccc1)c1ccccc1	Calcium channel blocker	CALM1|MYLK2
BRD-A16560607	TCS-5861528	neuro	CCC(C)c1ccc(NC(=O)Cn2cnc3n(C)c(=O)n(C)c(=O)c23)cc1	Transient receptor potential channel antagonist	TRPA1
BRD-A18056626	methacholine	neuro	CC(C[N+](C)(C)C)OC(C)=O	Acetylcholine receptor agonist	CHRM2|CHRM3|CHRM4
BRD-A19381518	CHPG	neuro	NC(C(O)=O)c1cc(O)ccc1Cl	Glutamate receptor agonist	GRM5
BRD-A20119038	mecamylamine	neuro	CNC1(C)C2CCC(C2)C1(C)C	Acetylcholine receptor antagonist	CHRNA1|CHRNA2|CHRNA3|CHRNA4|CHRNA6|CHRNA7
BRD-A22707317	SB-205384	neuro	CC#CCOC(=O)c1c(C)nc2sc3CC(O)CCc3c2c1N	GABA receptor antagonist	GABRA3|GABRA5|GABRA6
BRD-A27732521	tolperisone	neuro	CC(CN1CCCCC1)C(=O)c1ccc(C)cc1	Voltage-gated sodium channel blocker	CYP2C19|CYP2D6
BRD-A27924917	BRD-A27924917	neuro	NCC(O)(CS(O)(=O)=O)c1ccc(Cl)cc1	GABA receptor antagonist	GABBR1|GABBR2
BRD-A29260609	acebutolol	neuro	CCCC(=O)Nc1ccc(OCC(O)CNC(C)C)c(c1)C(C)=O	Adrenergic receptor antagonist	ADRB1|ADRB2
BRD-A35623999	CGP-37157	neuro	Clc1ccc2NC(=O)CSC(c3ccccc3Cl)c2c1	Calcium channel blocker	SLC8A1
BRD-A39189014	methoxamine	neuro	COc1ccc(OC)c(c1)C(O)C(C)N	Adrenergic receptor agonist	ADRA1A|ADRA1B|ADRA1D
BRD-A43882281	pinacidil	neuro	CC(NC(Nc1ccncc1)=NC#N)C(C)(C)C	ATP channel activator	ABCC8|ABCC9
BRD-A44500574	FLI-06	neuro	CC1=C(C(c2ccc(cc2)[N+]([O-])=O)C2=C(CC(C)(C)CC2=O)N1)C(=O)OC1CCCCC1	Notch signaling inhibitor
BRD-A45107007	salubrinal	neuro	ClC(Cl)(Cl)C(NC(=O)C=Cc1ccccc1)NC(=S)Nc1cccc2cccnc12	Eukaryotic translation initiation factor inhibitor	EIF2S1
BRD-A52588987	SKF-83566	neuro	CN1CCc2cc(Br)c(O)cc2C(C1)c1ccccc1	Dopamine receptor antagonist	DRD1|DRD5
BRD-A52922642	gallopamil	neuro	COc1ccc(CCN(C)CCCC(C#N)(C(C)C)c2cc(OC)c(OC)c(OC)c2)cc1OC	Calcium channel blocker	ATP2A2
BRD-A53576514	orphenadrine	neuro	CN(C)CCOC(c1ccccc1)c1ccccc1C	Acetylcholine receptor antagonist	GRIN1|GRIN2D|GRIN3A|GRIN3B|HRH1|SCN10A|SLC6A2
BRD-A53813595	PGL-5001	neuro	N#CC(c1nc2ccccc2s1)c1ccnc(OCc2ccc(CN3CCOCC3)cc2)n1	JNK inhibitor	MAPK10|MAPK8|MAPK9
BRD-A57592049	methsuximide	neuro	CN1C(=O)CC(C)(C1=O)c1ccccc1	Calcium channel blocker	CACNA1G|CACNA1H|CACNA1I
BRD-A62021152	WAY-161503	neuro	Clc1cc2NC(=O)C3CNCCN3c2cc1Cl	Serotonin receptor agonist	HTR2C
BRD-A62197763	enciprazine	neuro	COc1ccccc1N1CCN(CC(O)COc2cc(OC)c(OC)c(OC)c2)CC1	GABA receptor antagonist	GABRA1
BRD-A64227845	SKF-77434	neuro	Oc1cc2CCN(CC=C)CC(c3ccccc3)c2cc1O	Dopamine receptor agonist	DRD1
BRD-A64808605	AH-11110	neuro	OC(COc1ccccc1-c1ccccc1)CC(=N)N1CCCCC1	Adrenergic receptor antagonist	ADRA1B
BRD-A65145453	ATPA	neuro	CC(C)(C)c1onc(O)c1CC(N)C(O)=O	Glutamate receptor agonist	GRIA2|GRIK1
BRD-A66116161	AM-1241	neuro	CN1CCCCC1Cn1cc(C(=O)c2cc(ccc2I)[N+]([O-])=O)c2ccccc12	Cannabinoid receptor agonist	CNR1|CNR2
BRD-A66521565	TC-E-5006	neuro	CC(C(O)=O)c1ccc(C(N2CCC(C)CC2)c2ccc(F)cc2)c(c1)-c1ccc(cc1)C(F)(F)F	Gamma secretase inhibitor	APP
BRD-A67976398	DQP-1105	neuro	Cc1ccc2[nH]c(=O)c(C3=NN(C(C3)c3ccc(Br)cc3)C(=O)CCC(O)=O)c(-c3ccccc3)c2c1	Glutamate receptor antagonist	GRIN2C|GRIN2D
BRD-A68631409	evodiamine	neuro	CN1C2N(CCc3c2[nH]c2ccccc32)C(=O)c2ccccc12	ATPase inhibitor	TRPV1
BRD-A68888262	azelastine	neuro	CN1CCCC(CC1)n1nc(Cc2ccc(Cl)cc2)c2ccccc2c1=O	Histamine receptor antagonist	HRH1
BRD-A71033472	fendiline	neuro	CC(NCCC(c1ccccc1)c1ccccc1)c1ccccc1	Calcium channel blocker	HTR2B
BRD-A74387232	PMPA	neuro	OC(=O)CCC(CP(O)(O)=O)C(O)=O	Glutamate receptor antagonist	FOLH1
BRD-A75514485	CIM-0216	neuro	Cc1cc(NC(=O)C(N2CCCc3ccccc23)c2ccccc2)no1	Transient receptor potential channel agonist	TRPM3
BRD-A77218119	SYM-2206	neuro	CCCNC(=O)N1N=C(c2ccc(N)cc2)c2cc3OCOc3cc2C1C	Glutamate receptor antagonist	GRIA1|GRIA2|GRIA3|GRIA4
BRD-A84687895	nilvadipine	neuro	COC(=O)C1=C(NC(C)=C(C1c1cccc(c1)[N+]([O-])=O)C(=O)OC(C)C)C#N	Calcium channel blocker	CACNA1C|CACNA1D|CACNA1S|CACNA2D1|CACNA2D3|CACNB2
BRD-A90551241	lornoxicam	neuro	CN1C(C(=O)Nc2ccccn2)C(=O)c2sc(Cl)cc2S1(=O)=O	Cyclooxygenase inhibitor	PTGS1|PTGS2
BRD-A90799790	isradipine	neuro	COC(=O)C1=C(C)NC(C)=C(C1c1cccc2nonc12)C(=O)OC(C)C	Calcium channel blocker	CACNA1C|CACNA1D|CACNA1F|CACNA1H|CACNA1S|CACNA2D1|CACNA2D2|CACNB2
BRD-A95602221	celiprolol	neuro	CCN(CC)C(=O)Nc1ccc(OCC(O)CNC(C)(C)C)c(c1)C(C)=O	Adrenergic receptor antagonist	ADRA2A|ADRB1|ADRB2
BRD-K00006888	SMN-C3	neuro	-666	SMN2 splicing modulator
BRD-K00354853	RO-3	neuro	COc1cc(Cc2cnc(N)nc2N)c(cc1OC)C(C)C	Purinergic receptor antagonist	P2RX3
BRD-K00911143	brexpiprazole	neuro	O=c1ccc2ccc(OCCCCN3CCN(CC3)c3cccc4sccc34)cc2[nH]1	Dopamine receptor antagonist	DRD2
BRD-K02898090	kifunensine	neuro	OC[C@@H]1[C@@H](O)[C@H](O)[C@H](O)[C@H]2NC(=O)C(=O)N12	-666	MAN1B1|MAN2A1
BRD-K03095347	levosimendan	neuro	C[C@@H]1CC(=O)NN=C1c1ccc(NN=C(C#N)C#N)cc1	Calcium channel blocker	KCNJ11|KCNJ8|PDE3A|TNNC1
BRD-K03149601	ICA-121431	neuro	O=C(Nc1ccc(cc1)S(=O)(=O)Nc1nccs1)C(c1ccccc1)c1ccccc1	Sodium channel inhibitor	SCN1A|SCN3A
BRD-K03739921	hypoxanthine	neuro	O=c1[nH]cnc2nc[nH]c12	PARP inhibitor	PNP
BRD-K03808106	NS-19504	neuro	Nc1ncc(Cc2ccc(Br)cc2)s1	Calcium channel blocker	KCNMA1
BRD-K04196797	oxcarbazepine	neuro	NC(=O)N1c2ccccc2CC(=O)c2ccccc12	Sodium channel inhibitor	SCN10A|SCN11A|SCN1A|SCN2A|SCN3A|SCN4A|SCN5A|SCN7A|SCN8A|SCN9A
BRD-K04643877	perzinfotel	neuro	OP(O)(=O)CCN1CCCNc2c1c(=O)c2=O	Glutamate receptor antagonist	GRIN1|GRIN2A|GRIN2B
BRD-K04710043	hexamethylenebisacetamide	neuro	CC(=O)NCCCCCCNC(=O)C	AKT inhibitor	AKT1
BRD-K05104363	PD-184352	neuro	Fc1ccc(C(=O)NOCC2CC2)c(Nc2ccc(I)cc2Cl)c1F	MEK inhibitor	MAP2K1|MAP3K1|MAP3K2
BRD-K05181084	NGB-2904	neuro	Clc1cccc(N2CCN(CCCCNC(=O)c3ccc-4c(Cc5ccccc-45)c3)CC2)c1Cl	Dopamine receptor antagonist	DRD3
BRD-K05262258	TC-I-2014	neuro	FC(F)(F)c1ccccc1-c1cc(c2[nH]c(nc2c1)C1=NOC2(C1)CCCCC2)C(F)(F)F	Transient receptor potential channel antagonist	TRPM8
BRD-K05907307	nonivamide	neuro	CCCCCCCCC(=O)NCc1ccc(O)c(OC)c1	TRPV agonist	TRPV1
BRD-K06294530	UK-383367	neuro	NC(=O)c1noc(n1)[C@H](CCCC1CCCCC1)CC(=O)NO	-666	BMP1
BRD-K06519765	vinblastine	neuro	CC[C@]1(O)C[C@@H]2C[N@](C1)CCc1c([nH]c3ccccc13)[C@@](C2)(C(=O)OC)c1cc2c(cc1OC)N(C)[C@@H]1[C@]22CCN3CC=C[C@](CC)([C@@H]23)[C@@H](OC(C)=O)[C@]1(O)C(=O)OC	Tubulin inhibitor	JUN|TUBA1A|TUBB|TUBD1|TUBE1|TUBG1
BRD-K06753942	nobiletin	neuro	COc1ccc(cc1OC)-c1cc(=O)c2c(OC)c(OC)c(OC)c(OC)c2o1	MEK inhibitor	MAP2K1
BRD-K06817181	BRD-K06817181	neuro	BrC1C(Br)C(Br)C(Br)C(Br)C1Br	JAK inhibitor	JAK2
BRD-K07460388	PHP-501	neuro	On1ncc(C2CCNCC2)c1-c1cccc(c1)-c1ccccc1	GABA receptor antagonist	GABRA1|GABRB2|GABRG2
BRD-K08078237	tetrandrine	neuro	COc1ccc2C[C@@H]3N(C)CCc4cc(OC)c(OC)c(Oc5cc6[C@H](Cc7ccc(Oc1c2)cc7)N(C)CCc6cc5OC)c34	Calcium channel blocker	SLC6A3
BRD-K09090949	CP-945598	neuro	CCNC1(CCN(CC1)c1ncnc2n(c(nc12)-c1ccccc1Cl)-c1ccc(Cl)cc1)C(N)=O	Cannabinoid receptor antagonist	CNR1
BRD-K09602097	forskolin	neuro	CC(=O)O[C@H]1[C@@H](O)[C@H]2C(C)(C)CC[C@H](O)[C@]2(C)[C@@]2(O)C(=O)C[C@@](C)(O[C@]12C)C=C	Adenylyl cyclase activator	ADCY2|ADCY5|GNAS
BRD-K09787262	TCN-201	neuro	Fc1ccc(cc1Cl)S(=O)(=O)NCc1ccc(cc1)C(=O)NNC(=O)c1ccccc1	Glutamate receptor antagonist	GRIN2A
BRD-K10670311	sulfasalazine	neuro	OC(=O)c1cc(ccc1O)N=Nc1ccc(cc1)S(=O)(=O)Nc1ccccn1	Antirheumatic drug	ACAT1|ALOX5|CHUK|IKBKB|PLA2G1B|PPARG|PTGS1|PTGS2|SLC46A1|SLC7A11|TBXAS1
BRD-K11399644	phenformin	neuro	NC(=N)NC(=N)NCCc1ccccc1	AMPK activator	KCNJ8|PRKAA1
BRD-K11773281	4SC-202	neuro	Cn1cc(cn1)-c1ccc(cc1)S(=O)(=O)n1ccc(C=CC(=O)Nc2ccccc2N)c1	HDAC inhibitor	HDAC1
BRD-K11796549	NBQX	neuro	NS(=O)(=O)c1cccc2c1c(cc1[nH]c(=O)c(=O)[nH]c21)[N+]([O-])=O	Glutamate receptor antagonist	GRIA1|GRIA2|GRIA3|GRIA4|GRIK1|GRIN1|GRIN2A|GRIN2B
BRD-K12483104	VU-10010	neuro	Cc1cc(C)c2c(N)c(sc2n1)C(=O)NCc1ccc(Cl)cc1	Acetylcholine receptor agonist	CHRM4
BRD-K12994359	valdecoxib	neuro	Cc1onc(c1-c1ccc(cc1)S(N)(=O)=O)-c1ccccc1	Cyclooxygenase inhibitor	CA12|PTGS2
BRD-K13050303	uridine	neuro	OC[C@H]1O[C@H]([C@H](O)[C@@H]1O)n1ccc(=O)[nH]c1=O	Dopamine receptor agonist	LSM6|TYMP
BRD-K13223831	A-438079	neuro	Clc1cccc(-c2nnnn2Cc2cccnc2)c1Cl	Purinergic receptor antagonist	P2RX7
BRD-K13800121	parecoxib	neuro	CCC(=O)NS(=O)(=O)c1ccc(cc1)-c1c(C)onc1-c1ccccc1	Cyclooxygenase inhibitor	LTF
BRD-K13829090	IEM-1460	neuro	C[N+](C)(C)CCCCCNCC12CC3CC(CC(C3)C1)C2	Glutamate receptor antagonist	GRIA2
BRD-K13944729	AA-29504	neuro	CCOC(=O)Nc1ccc(NCc2c(C)cc(C)cc2C)cc1N	GABA receptor antagonist	GABRA1|GABRA4|GABRB3
BRD-K14003026	ritodrine	neuro	C[C@@H](NCCc1ccc(O)cc1)[C@@H](O)c1ccc(O)cc1	Adrenergic receptor agonist	ADRB2
BRD-K14529030	meisoindigo	neuro	CN1C(=O)C(c2ccccc12)=C1C(=O)Nc2ccccc12	STAT inhibitor	STAT3
BRD-K14653796	tasquinimod	neuro	COc1cccc2n(C)c(=O)c(C(=O)N(C)c3ccc(cc3)C(F)(F)F)c(O)c12	Angiogenesis inhibitor	HDAC4
BRD-K14988953	AS-252424	neuro	Oc1cc(F)ccc1-c1ccc(C=C2/SC(=O)NC2=O)o1	PI3K inhibitor	PIK3CG
BRD-K15086322	JNJ-10191584	neuro	CN1CCN(CC1)C(=O)c1nc2ccc(Cl)cc2[nH]1	Histamine receptor antagonist	HRH4
BRD-K16037980	Z160	neuro	O=C(CC(c1ccccc1)c1ccccc1)N1CCN(CC1)C(c1ccccc1)c1ccccc1	Calcium channel blocker	CACNA2D1
BRD-K16338837	CCMI	neuro	Cc1cc(on1)C(=CNc1ccc(Cl)cc1)C(=O)Nc1ccc(Cl)cc1	Acetylcholine receptor agonist	CHRNA7
BRD-K16444452	ibudilast	neuro	CC(C)C(=O)c1c(nn2ccccc12)C(C)C	Phosphodiesterase inhibitor	IL1B|IL6|PDE3A|PDE4A|PDE4B|PDE4C|PDE4D|PDE5A
BRD-K16757695	PRX-08066	neuro	Fc1ccc(CN2CCC(CC2)Nc2ncnc3sc(Cl)cc23)cc1C#N	Serotonin receptor antagonist	HTR2B
BRD-K16761703	sotrastaurin	neuro	CN1CCN(CC1)c1nc(C2=C(C(=O)NC2=O)c2c[nH]c3ccccc23)c2ccccc2n1	PKC inhibitor	PRKCA|PRKCB|PRKCD|PRKCE|PRKCH|PRKCQ
BRD-K17075857	chloroxine	neuro	Oc1c(Cl)cc(Cl)c2cccnc12	Opioid receptor antagonist	OPRK1
BRD-K17705806	JTC-801	neuro	CCc1ccc(OCc2ccccc2C(=O)Nc2ccc3nc(C)cc(N)c3c2)cc1	Opioid receptor antagonist	OPRL1
BRD-K17774839	JNJ-7777120	neuro	CN1CCN(CC1)C(=O)c1cc2cc(Cl)ccc2[nH]1	Histamine receptor antagonist	HRH4
BRD-K17868609	BRL-54443	neuro	CN1CCC(CC1)c1c[nH]c2ccc(O)cc12	Serotonin receptor agonist	HTR1E|HTR1F
BRD-K17874705	BRD-K17874705	neuro	NCCc1ccccn1	Histamine receptor agonist	HRH1
BRD-K18910433	estradiol	neuro	C[C@]12CC[C@H]3[C@@H](CCc4cc(O)ccc34)[C@@H]1CC[C@@H]2O	Estrogen receptor agonist	ESR1|ESR2|GPER1|KCNMA1|NR1I2
BRD-K19352500	prochlorperazine	neuro	CN1CCN(CCCN2c3ccccc3Sc3ccc(Cl)cc23)CC1	Dopamine receptor antagonist	DRD1|DRD2|DRD3|DRD4
BRD-K19456237	piracetam	neuro	NC(=O)CN1CCCC1=O	Acetylcholine receptor agonist	GRIA1|GRIA2|GRIA3|GRIA4
BRD-K19462402	buflomedil	neuro	COc1cc(OC)c(C(=O)CCCN2CCCC2)c(OC)c1	Adrenergic receptor antagonist	ADRA1A
BRD-K19811997	Calhex-231	neuro	C[C@@H](N[C@H]1CCCC[C@@H]1NC(=O)c1ccc(Cl)cc1)c1cccc2ccccc12	Calcium channel blocker	CASR
BRD-K20008181	LCQ-908	neuro	OC(=O)C[C@H]1CC[C@@H](CC1)c1ccc(cc1)-c1ccc(Nc2ccc(nc2)C(F)(F)F)cn1	Diacylglycerol O acyltransferase inhibitor	DGAT1
BRD-K20049318	impentamine	neuro	NCCCCCc1cnc[nH]1	Histamine receptor antagonist	HRH3
BRD-K20290250	BIX-02188	neuro	CN(C)Cc1cccc(NC(c2ccccc2)=C2/C(=O)Nc3cc(ccc23)C(N)=O)c1	MEK inhibitor	MAP2K5
BRD-K20568871	tifenazoxide	neuro	CC1(CC1)NC1=NS(=O)(=O)c2sc(Cl)cc2N1	ATP-sensitive potassium channel agonist	ABCC8|KCNJ11
BRD-K21295289	senicapoc	neuro	NC(=O)C(c1ccccc1)(c1ccc(F)cc1)c1ccc(F)cc1	Potassium channel blocker	KCNN4
BRD-K21673112	BF-2.649	neuro	Clc1ccc(CCCOCCCN2CCCCC2)cc1	Histamine receptor antagonist	HRH3
BRD-K21733600	rofecoxib	neuro	CS(=O)(=O)c1ccc(cc1)C1=C(C(=O)OC1)c1ccccc1	Cyclooxygenase inhibitor	ELN|PTGS2
BRD-K22024824	RG-4733	neuro	CC(C)(C(=O)NCC(F)(F)C(F)(F)F)C(=O)N[C@H]1c2ccccc2-c2ccccc2NC1=O	Gamma secretase inhibitor	PSEN1
BRD-K22316123	BMS-983970	neuro	NC(=O)[C@@H](CC1CC1)[C@@H](CCC(F)(F)F)C(=O)N[C@H]1N=C(c2ccccc2)c2cccc(F)c2NC1=O	Notch signaling inhibitor
BRD-K23335153	AMN-082	neuro	C(CNC(c1ccccc1)c1ccccc1)NC(c1ccccc1)c1ccccc1	Glutamate receptor antagonist	GRM7
BRD-K23541596	dimaprit	neuro	CN(C)CCCSC(N)=N	Histamine receptor agonist	HRH2|HRH3|HRH4
BRD-K24187789	VU-0238429	neuro	COc1ccc(CN2C(=O)C(=O)c3cc(OC(F)(F)F)ccc23)cc1	Acetylcholine receptor agonist	CHRM5
BRD-K24201553	SB-269970	neuro	CC1CCN(CC[C@H]2CCCN2S(=O)(=O)c2cccc(O)c2)CC1	Serotonin receptor antagonist	HTR7
BRD-K24219278	amineptine	neuro	OC(=O)CCCCCCNC1c2ccccc2CCc2ccccc12	Dopamine receptor agonist	SLC6A2|SLC6A4
BRD-K24434292	NS-3623	neuro	FC(F)(F)c1cccc(NC(=O)Nc2ccc(Br)cc2-c2nnn[nH]2)c1	Voltage-gated potassium channel activator	KCNH2
BRD-K24526313	levcromakalim	neuro	CC1(C)Oc2ccc(cc2[C@H]([C@@H]1O)N1CCCC1=O)C#N	Potassium channel activator	KCNJ5
BRD-K24771047	ampalex	neuro	O=C(N1CCCCC1)c1ccc2nccnc2c1	Glutamate receptor agonist	GRIA1|GRIA2|GRIA3|GRIA4
BRD-K26134695	calpeptin	neuro	CCCC[C@H](NC(=O)[C@H](CC(C)C)NC(=O)OCc1ccccc1)C=O	Calpain inhibitor
BRD-K26619122	BRD-K26619122	neuro	COc1c(O[C@@H]2O[C@H](CO)[C@@H](O)[C@H](O)[C@H]2O)cc2CC[C@H](NC(C)=O)c3cc(=O)c(SC)ccc3-c2c1OC	GABA receptor antagonist	GABRA1|GABRB2|GABRG2|GLRA1|GLRB
BRD-K26823213	GW-842166	neuro	FC(F)(F)c1nc(Nc2ccc(Cl)cc2Cl)ncc1C(=O)NCC1CCOCC1	Cannabinoid receptor agonist	CNR2
BRD-K26901728	lumiracoxib	neuro	Cc1ccc(Nc2c(F)cccc2Cl)c(CC(O)=O)c1	Cyclooxygenase inhibitor	PTGS1|PTGS2
BRD-K27051047	AS-1892802	neuro	OC[C@@H](NC(=O)Nc1ccc(cc1)-c1ccncc1)c1ccccc1	Rho associated kinase inhibitor	ROCK1
BRD-K27885593	corosolic-acid	neuro	C[C@@H]1CC[C@@]2(CC[C@]3(C)C(=CC[C@@H]4[C@@]5(C)C[C@@H](O)[C@H](O)C(C)(C)[C@@H]5CC[C@@]34C)[C@@H]2[C@H]1C)C(O)=O	PKC inhibitor	HSD11B1|PTPN1
BRD-K28143534	cyproheptadine	neuro	CN1CCC(CC1)=C1c2ccccc2C=Cc2ccccc12	Histamine receptor antagonist	ADRA1A|ADRA1B|ADRA1D|CHRM1|CHRM2|CHRM3|HRH1|HTR2A|HTR2C|HTR6|HTR7
BRD-K28567778	neuropathiazol	neuro	CCOC(=O)c1ccc(cc1)N(C)c1csc(n1)-c1ccccc1	Neural stem cell inducer	BMP2|LIF
BRD-K28571773	SP-141	neuro	COc1ccc2[nH]c3c(nccc3c2c1)-c1cccc2ccccc12	Ubiquitin ligase inhibitor	MDM2
BRD-K28639661	NGD-94-1	neuro	C(N1CCN(CC1)c1ncccn1)c1cnc([nH]1)-c1ccccc1	Dopamine receptor antagonist	DRD4
BRD-K29395450	PIK-93	neuro	CC(=O)Nc1nc(C)c(s1)-c1ccc(Cl)c(c1)S(=O)(=O)NCCO	PI3K inhibitor	PI4KB|PIK3C3|PIK3CG
BRD-K29530284	amlexanox	neuro	CC(C)c1ccc2oc3nc(N)c(cc3c(=O)c2c1)C(O)=O	Histamine receptor antagonist	FGF1|IL3|PDE4A|PDE4B|PDE4C|PDE4D|S100A12|S100A13
BRD-K29582677	flunarizine	neuro	Fc1ccc(cc1)C(N1CCN(CC=Cc2ccccc2)CC1)c1ccc(F)cc1	Calcium channel blocker	CACNA1G|CACNA1H|CACNA1I|CALM1|HRH1
BRD-K29626940	imidafenacin	neuro	Cc1nccn1CCC(C(N)=O)(c1ccccc1)c1ccccc1	Acetylcholine receptor antagonist	CHRM1|CHRM3
BRD-K29653726	topiramate	neuro	CC1(C)O[C@@H]2CO[C@@]3(COS(N)(=O)=O)OC(C)(C)O[C@H]3[C@@H]2O1	Carbonic anhydrase inhibitor	CA1|CA12|CA2|CA4|CA7|GABRA1|GABRA2|GABRA3|GABRA4|GABRA5|GABRA6|GABRB1|GABRB2|GABRB3|GABRD|GABRE|GABRG1|GABRG2|GABRG3|GABRP|GABRQ|GRIA1|GRIA2|GRIA3|GRIA4|GRIK1|GRIK2|GRIK3|GRIK4|GRIK5|SCN10A|SCN11A|SCN1A|SCN2A|SCN3A|SCN4A|SCN5A|SCN7A|SCN8A|SCN9A
BRD-K29905972	axitinib	neuro	CNC(=O)c1ccccc1Sc1ccc2c(C=Cc3ccccn3)n[nH]c2c1	VEGFR inhibitor	CSF1|FLT1|FLT4|KDR|PLK4
BRD-K30572193	CTEP	neuro	Cc1nc(C#Cc2ccnc(Cl)c2)c(C)n1-c1ccc(OC(F)(F)F)cc1	Glutamate receptor antagonist	GRM5
BRD-K30577245	docetaxel	neuro	CC(=O)O[C@@]12CO[C@@H]1C[C@H](O)[C@]1(C)[C@@H]2[C@H](OC(=O)c2ccccc2)[C@]2(O)C[C@H](OC(=O)[C@H](O)[C@@H](NC(=O)OC(C)(C)C)c3ccccc3)C(C)=C([C@@H](O)C1=O)C2(C)C	Tubulin inhibitor	BCL2|MAP2|MAP4|MAPT|NR1I2|TUBB|TUBB1
BRD-K31471398	dihydrexidine	neuro	Oc1cc2CC[C@H]3NCc4ccccc4[C@@H]3c2cc1O	Dopamine receptor agonist	DRD1|DRD2|DRD3|DRD4|DRD5
BRD-K31836715	fisetin	neuro	Oc1ccc2c(c1)oc(-c1ccc(O)c(O)c1)c(O)c2=O	Aurora kinase inhibitor	CDK6|FASN
BRD-K32247306	primidone	neuro	CCC1(C(=O)NCNC1=O)c1ccccc1	GABA receptor antagonist	CHRNA4|CHRNA7|GABRA1|GABRA2|GABRA3|GABRA4|GABRA5|GABRA6|GABRB1|GABRB2|GABRB3|GABRD|GABRE|GABRG1|GABRG2|GABRG3|GABRP|GABRQ|GRIA2|GRIK2|SCN10A|SCN11A|SCN1A|SCN2A|SCN3A|SCN4A|SCN5A|SCN7A|SCN8A|SCN9A
BRD-K32744045	disulfiram	neuro	CCN(CC)C(=S)SSC(=S)N(CC)CC	Aldehyde dehydrogenase inhibitor	ALDH2|DBH
BRD-K33059059	A-867744	neuro	CCC(=O)c1cc(-c2ccc(Cl)cc2)n(c1C)-c1ccc(cc1)S(N)(=O)=O	Acetylcholine receptor agonist	CHRNA3|CHRNA4|CHRNA7
BRD-K33133047	dapiprazole	neuro	Cc1ccccc1N1CCN(CCc2nnc3CCCCn23)CC1	Adrenergic receptor antagonist	ADRA1A|ADRA1B|ADRA1D
BRD-K33622447	LY-2835219	neuro	CCN1CCN(Cc2ccc(Nc3ncc(F)c(n3)-c3cc(F)c4nc(C)n(C(C)C)c4c3)nc2)CC1	CDK inhibitor	CDK4|CDK6
BRD-K33681278	prucalopride	neuro	COCCCN1CCC(CC1)NC(=O)c1cc(Cl)c(N)c2CCOc12	Serotonin receptor agonist	HTR4
BRD-K33690734	5-BDBD	neuro	Brc1cccc(c1)C1=NCC(=O)Nc2c1oc1ccccc21	Purinergic receptor antagonist	P2RX4
BRD-K34185671	AMG-517	neuro	CC(=O)Nc1nc2c(Oc3cc(ncn3)-c3ccc(cc3)C(F)(F)F)cccc2s1	TRPV antagonist	TRPV1
BRD-K34608650	GP-2a	neuro	Cc1ccc-2c(Cc3c(nn(c-23)-c2ccc(Cl)cc2Cl)C(=O)NC2CCCCC2)c1	Cannabinoid receptor agonist	CNR2
BRD-K34657753	PD-118057	neuro	OC(=O)c1ccccc1Nc1ccc(CCc2ccc(Cl)c(Cl)c2)cc1	Potassium channel activator	KCNH2
BRD-K35079116	asiatic-acid	neuro	C[C@@H]1CC[C@@]2(CC[C@]3(C)C(=CC[C@@H]4[C@@]5(C)C[C@@H](O)[C@H](O)[C@@](C)(CO)[C@@H]5CC[C@@]34C)[C@@H]2[C@H]1C)C(O)=O	Apoptosis stimulant	PYGM
BRD-K35169477	taranabant	neuro	C[C@H](NC(=O)C(C)(C)Oc1ccc(cn1)C(F)(F)F)[C@@H](Cc1ccc(Cl)cc1)c1cccc(c1)C#N	Cannabinoid receptor antagonist	CNR1
BRD-K35941380	methysergide	neuro	CC[C@@H](CO)NC(=O)[C@H]1CN(C)[C@@H]2Cc3cn(C)c4cccc(C2=C1)c34	Serotonin receptor antagonist	HTR1A|HTR1B|HTR1D|HTR1E|HTR1F|HTR2A|HTR2B|HTR2C|HTR5A|HTR6|HTR7
BRD-K36485341	GW-542573X	neuro	COc1ccccc1NC(=O)OCC1CCN(CC1)C(=O)OC(C)(C)C	Calcium channel activator	KCNN1
BRD-K36660044	bufexamac	neuro	CCCCOc1ccc(CC(=O)NO)cc1	Cyclooxygenase inhibitor	HDAC10|HDAC6
BRD-K36788280	ribociclib	neuro	CN(C)C(=O)c1cc2cnc(Nc3ccc(cn3)N3CCNCC3)nc2n1C1CCCC1	CDK inhibitor	CDK4|CDK6
BRD-K37237504	CEP-33779	neuro	CN1CCN(CC1)c1cccc(Nc2nc3c(cccn3n2)-c2ccc(cc2)S(C)(=O)=O)c1	JAK inhibitor	JAK2
BRD-K37516142	idebenone	neuro	COC1=C(OC)C(=O)C(CCCCCCCCCCO)=C(C)C1=O	Calcium channel blocker
BRD-K37714784	ABT-724	neuro	C(N1CCN(CC1)c1ccccn1)c1nc2ccccc2[nH]1	Dopamine receptor agonist	DRD4
BRD-K38019854	A-317491	neuro	OC(=O)c1cc(C(O)=O)c(cc1C(O)=O)C(=O)N(Cc1cccc(Oc2ccccc2)c1)[C@H]1CCCc2ccccc12	Purinergic receptor antagonist	P2RX3
BRD-K38305202	domperidone	neuro	Clc1ccc2n(C3CCN(CCCn4c5ccccc5[nH]c4=O)CC3)c(=O)[nH]c2c1	Dopamine receptor antagonist	DRD2|DRD3
BRD-K38332599	uprosertib	neuro	Cn1ncc(Cl)c1-c1cc(oc1Cl)C(=O)N[C@H](CN)Cc1ccc(F)c(F)c1	AKT inhibitor	AKT1|AKT2|AKT3
BRD-K38370968	3-AQC	neuro	C=CCN1CCN(CC1)c1nc2ccccc2nc1C#N	Serotonin receptor agonist	HTR3A
BRD-K39624409	ADL-5859	neuro	CCN(CC)C(=O)c1ccc(cc1)C1=CC2(CCNCC2)Oc2cccc(O)c12	Opioid receptor agonist	OPRD1
BRD-K40176866	NS-9283	neuro	N#Cc1cccc(c1)-c1nc(no1)-c1cccnc1	Acetylcholine receptor agonist	CHRNA4
BRD-K40302533	PF-5274857	neuro	Cc1cnc(c(C)c1)-c1cc(ncc1Cl)N1CCN(CC1)C(=O)CCS(C)(=O)=O	Smoothened receptor antagonist	SMO
BRD-K40718343	AEE-788	neuro	CCN1CCN(Cc2ccc(cc2)-c2cc3c(N[C@H](C)c4ccccc4)ncnc3[nH]2)CC1	EGFR inhibitor	EGFR|ERBB2|ERBB4|FGFR2|FGFR3|KDR
BRD-K40853697	BRD-K40853697	neuro	Cc1ccc(cc1)S(=O)(=O)OCC(=O)Nc1ccc(C(O)=O)c(O)c1	STAT inhibitor	STAT3
BRD-K41194171	LY-310762	neuro	CC1(C)C(=O)N(CCN2CCC(CC2)C(=O)c2ccc(F)cc2)c2ccccc12	Serotonin receptor antagonist	HTR1D
BRD-K41458421	naloxegol	neuro	COCCOCCOCCOCCOCCOCCOCCO[C@H]1CC[C@@]2(O)[C@H]3Cc4ccc(O)c5O[C@@H]1[C@]2(CCN3CC=C)c45	Opioid receptor antagonist	OPRM1
BRD-K41524689	paracetamol	neuro	CC(=O)Nc1ccc(O)cc1	Cyclooxygenase inhibitor	FAAH|PTGS1|PTGS2|TRPV1
BRD-K41713976	E-4031	neuro	Cc1cccc(CCN2CCC(CC2)C(=O)c2ccc(NS(C)(=O)=O)cc2)n1	Potassium channel antagonist	KCNH1|KCNH2
BRD-K41933240	curcumol	neuro	CC(C)[C@@H]1C[C@@]23O[C@]1(O)CC(=C)[C@@H]2CC[C@@H]3C	JAK inhibitor	JAK1|JAK2|JAK3
BRD-K42348709	cyclobenzaprine	neuro	CN(C)CCC=C1c2ccccc2C=Cc2ccccc12	Adrenergic receptor agonist	HTR2A
BRD-K42563464	YM-58483	neuro	Cc1nnsc1C(=O)Nc1ccc(cc1)-n1nc(cc1C(F)(F)F)C(F)(F)F	Calcium channel blocker	TRPC3|TRPC5|TRPM4
BRD-K42981054	mibampator	neuro	CC(C)S(=O)(=O)NC[C@H](C)c1ccc(cc1)-c1ccc(CCNS(C)(=O)=O)cc1	Glutamate receptor antagonist	GRIA1
BRD-K43106192	gallamine	neuro	CC[N+](CC)(CC)CCOc1cccc(OCC[N+](CC)(CC)CC)c1OCC[N+](CC)(CC)CC	Cholinergic receptor antagonist	ACHE|CHRM2|CHRNA1|CHRNA2
BRD-K43305603	rocuronium	neuro	CC(=O)O[C@H]1[C@H](C[C@H]2[C@@H]3CC[C@H]4C[C@H](O)[C@H](C[C@]4(C)[C@H]3CC[C@]12C)N1CCOCC1)[N+]1(CC=C)CCCC1	Acetylcholine receptor antagonist	CHRM2|CHRNA2|HTR3A
BRD-K43383936	flopropione	neuro	CCC(=O)c1c(O)cc(O)cc1O	Serotonin receptor antagonist	HTR1A
BRD-K43586850	lacidipine	neuro	CCOC(=O)C1=C(C)NC(C)=C(C1c1ccccc1C=CC(=O)OC(C)(C)C)C(=O)OCC	Calcium channel blocker	CACNA1C
BRD-K43883465	betaxolol	neuro	CC(C)NC[C@H](O)COc1ccc(CCOCC2CC2)cc1	Adrenergic receptor antagonist	ADRB1|ADRB2
BRD-K44043890	PK-THPP	neuro	CCCC(=O)C1CCN(CC1)c1ncnc2CCN(Cc12)C(=O)c1ccc(cc1)-c1ccccc1	Potassium channel antagonist	KCNK9
BRD-K44849676	capsazepine	neuro	Oc1cc2CCCN(Cc2cc1O)C(=S)NCCc1ccc(Cl)cc1	TRPV agonist	TRPV1|TRPV4
BRD-K45462423	VU-0361737	neuro	COc1cc(NC(=O)c2ccccn2)ccc1Cl	Glutamate receptor antagonist	GRM4
BRD-K45479396	BP-554	neuro	C(COc1ccc2OCOc2c1)CN1CCN(CC1)c1ccccc1	Serotonin receptor agonist	HTR1A
BRD-K45519571	RN-1747	neuro	[O-][N+](=O)c1cc(Cl)ccc1S(=O)(=O)N1CCN(Cc2ccccc2)CC1	TRPV agonist	TRPV4
BRD-K45662124	3'-fluorobenzylspiperone	neuro	Fc1ccc(cc1)C(=O)CCCN1CCC2(CC1)N(CN(Cc1cccc(F)c1)C2=O)c1ccccc1	Dopamine receptor antagonist	DRD2
BRD-K46692793	umeclidinium	neuro	OC(c1ccccc1)(c1ccccc1)C12CC[N+](CCOCc3ccccc3)(CC1)CC2	Acetylcholine receptor antagonist	CHRM1|CHRM2|CHRM3
BRD-K46742498	alosetron	neuro	Cc1[nH]cnc1CN1CCc2c(C1=O)c1ccccc1n2C	Serotonin receptor antagonist	HTR3A
BRD-K46982791	cloxyquin	neuro	Oc1ccc(Cl)c2cccnc12	Potassium channel activator	KCNK18
BRD-K47177710	DAPT	neuro	C[C@H](NC(=O)Cc1cc(F)cc(F)c1)C(=O)N[C@H](C(=O)OC(C)(C)C)c1ccccc1	Gamma secretase inhibitor
BRD-K47337578	BRD-K47337578	neuro	Fc1ccc(cc1)C(=O)C1CCN(CCCCc2ccccc2)CC1	Serotonin receptor antagonist	HTR2A
BRD-K47639036	flavoxate	neuro	Cc1c(oc2c(cccc2c1=O)C(=O)OCCN1CCCCC1)-c1ccccc1	Acetylcholine receptor antagonist	CHRM1|CHRM2
BRD-K47659338	EMD-386088	neuro	Cc1[nH]c2ccc(Cl)cc2c1C1=CCNCC1	Serotonin receptor agonist	HTR6
BRD-K48300629	zonisamide	neuro	NS(=O)(=O)Cc1noc2ccccc12	Sodium channel inhibitor	CA1|CA10|CA11|CA12|CA13|CA14|CA2|CA3|CA4|CA5A|CA5B|CA6|CA7|CA8|CA9|CACNA1G|CACNA1H|CACNA1I|MAOA|MAOB|SCN10A|SCN11A|SCN1A|SCN1B|SCN2A|SCN2B|SCN3A|SCN3B|SCN4A|SCN4B|SCN5A|SCN7A|SCN8A|SCN9A
BRD-K48738253	selfotel	neuro	OC(=O)[C@H]1C[C@@H](CP(O)(O)=O)CCN1	Glutamate receptor antagonist	GRIN2A|GRIN2B|GRIN2C|GRIN2D
BRD-K49055432	A-66	neuro	Cc1nc(NC(=O)N2CCC[C@H]2C(N)=O)sc1-c1csc(n1)C(C)(C)C	PI3K inhibitor	PIK3CA
BRD-K49071277	securinine	neuro	O=C1O[C@@]23C[C@@H](C=CC2=C1)N1CCCC[C@H]31	GABA receptor antagonist	GABRA1
BRD-K49215523	GSK-2636771	neuro	Cc1nc2c(cc(cc2n1Cc1cccc(c1C)C(F)(F)F)N1CCOCC1)C(O)=O	PI3K inhibitor	PIK3CB
BRD-K49404994	levetiracetam	neuro	CC[C@H](N1CCCC1=O)C(N)=O	Calcium channel blocker	CACNA1B|SCN1A|SV2A
BRD-K49783248	decamethonium	neuro	C[N+](C)(C)CCCCCCCCCC[N+](C)(C)C	Acetylcholine receptor agonist	ACHE|CHRNA2
BRD-K49921286	LMK-235	neuro	Cc1cc(C)cc(c1)C(=O)NOCCCCCC(=O)NO	HDAC inhibitor	HDAC4|HDAC5
BRD-K50163129	acrivastine	neuro	Cc1ccc(cc1)C(=C/CN1CCCC1)c1cccc(C=CC(O)=O)n1	Histamine receptor antagonist	HRH1
BRD-K50378376	SR-3576	neuro	COc1cc(NC(=O)c2cccc(c2)-n2cc(NC(=O)Nc3cccc(C)c3)cn2)cc(OC)c1OC	JNK inhibitor	MAPK10
BRD-K50891186	GR-103691	neuro	COc1ccccc1N1CCN(CCCCNC(=O)c2ccc(cc2)-c2ccc(cc2)C(C)=O)CC1	Dopamine receptor antagonist	DRD3
BRD-K50938786	ropivacaine	neuro	CCCN1CCCC[C@H]1C(=O)Nc1c(C)cccc1C	Sodium channel inhibitor	SCN10A
BRD-K51671335	levosulpiride	neuro	CCN1CCC[C@H]1CNC(=O)c1cc(ccc1OC)S(N)(=O)=O	Dopamine receptor antagonist	CA1|CA12|CA7|DRD2|DRD3
BRD-K52662033	lidocaine	neuro	CCN(CC)CC(=O)Nc1c(C)cccc1C	Histamine receptor agonist	EGFR|SCN10A|SCN11A|SCN1A|SCN2A|SCN3A|SCN4A|SCN5A|SCN7A|SCN8A|SCN9A
BRD-K52670952	BRD-K52670952	neuro	OC(=O)C=Cc1c[nH]cn1	Serotonin receptor agonist	HTR2A
BRD-K53205568	afalanine	neuro	CC(=O)N[C@@H](Cc1ccccc1)C(O)=O	Dopamine receptor agonist	DRD2
BRD-K53318339	vinpocetine	neuro	CCOC(=O)C1=C[C@]2(CC)CCCN3CCc4c([C@H]23)n1c1ccccc41	Phosphodiesterase inhibitor	PDE1A|PDE1C
BRD-K53665955	MK-5108	neuro	OC(=O)[C@@]1(Cc2cccc(Nc3nccs3)n2)CC[C@@H](CC1)Oc1cccc(Cl)c1F	Aurora kinase inhibitor	AURKA|AURKB|AURKC
BRD-K53809807	fosphenytoin	neuro	OP(O)(=O)OCN1C(=O)NC(C1=O)(c1ccccc1)c1ccccc1	Sodium channel inhibitor	SCN5A
BRD-K53814070	ripasudil	neuro	C[C@H]1CNCCCN1S(=O)(=O)c1cccc2cncc(F)c12	Rho associated kinase inhibitor	ROCK1|ROCK2
BRD-K54233340	dorsomorphin	neuro	C(CN1CCCCC1)Oc2ccc(cc2)c3cnc4c(cnn4c3)c5ccncc5	AMPK inhibitor	ACVR1|BMPR1A|BMPR1B|EPHA2|FKBP1A|FLT1|FLT3|KDR|LCK|MKNK1|PRKAA1|RPS6KA1|SRC
BRD-K55424922	anpirtoline	neuro	Clc1cccc(SC2CCNCC2)n1	Serotonin receptor agonist	HTR1B
BRD-K55677650	CO-101244	neuro	Cc1ccc(CC2(O)CCN(CCOc3ccc(O)cc3)CC2)cc1	Ionotropic glutamate receptor antagonist	GRIN2B
BRD-K55703048	latrepirdine	neuro	CN1CCc2c(C1)c1cc(C)ccc1n2CCc1ccc(C)nc1	Glutamate receptor antagonist	HRH1|HTR6
BRD-K56558538	ambroxol	neuro	Nc1c(Br)cc(Br)cc1CN[C@H]1CC[C@H](O)CC1	Sodium channel inhibitor	CYP3A4
BRD-K57187269	brivanib-alaninate	neuro	C[C@H](COc1cn2ncnc(Oc3ccc4[nH]c(C)cc4c3F)c2c1C)OC(=O)[C@H](C)N	FGFR inhibitor	FGFR3
BRD-K57432881	tiapride	neuro	CCN(CC)CCNC(=O)c1cc(ccc1OC)S(C)(=O)=O	Dopamine receptor antagonist	DRD2|DRD3
BRD-K57597776	ORG-27569	neuro	CCc1c([nH]c2ccc(Cl)cc12)C(=O)NCCc1ccc(cc1)N1CCCCC1	Cannabinoid receptor antagonist	CNR1
BRD-K57796080	BRD-K57796080	neuro	N[C@H](C(O)=O)c1cc(O)cc(O)c1	Glutamate receptor agonist	GRM1
BRD-K58046914	BRD-K58046914	neuro	N[C@@H]1CCN(O)C1=O	Glutamate receptor agonist	GRIA1
BRD-K59456551	methotrexate	neuro	CN(Cc1cnc2nc(N)nc(N)c2n1)c1ccc(cc1)C(=O)N[C@@H](CCC(O)=O)C(O)=O	Dihydrofolate reductase inhibitor	DHFR
BRD-K59522102	piperine	neuro	O=C(C=CC=Cc1ccc2OCOc2c1)N1CCCCC1	Monoamine oxidase inhibitor	MAOA|MAOB|TRPV1
BRD-K59650319	YM-298198	neuro	CN(C1CCCCC1)C(=O)c1sc2nc3ccc(N)cc3n2c1C	Glutamate receptor antagonist	GRM1
BRD-K59753853	MDL-29951	neuro	OC(=O)CCc1c([nH]c2cc(Cl)cc(Cl)c12)C(=O)O	Glutamate receptor antagonist	FBP1
BRD-K60020910	ML-277	neuro	COc1ccc(cc1)-c1csc(NC(=O)[C@H]2CCCCN2S(=O)(=O)c2ccc(C)cc2)n1	Potassium channel activator	KCNQ1
BRD-K60171656	ARQ-092	neuro	Nc1ncccc1-c1nc2ccc(nc2n1-c1ccc(cc1)C1(N)CCC1)-c1ccccc1	AKT inhibitor	AKT2
BRD-K60690191	MPEP	neuro	Cc1cccc(n1)C#Cc1ccccc1	Glutamate receptor antagonist	GRM1|GRM4|GRM5
BRD-K60907894	adiphenine	neuro	CCN(CC)CCOC(=O)C(c1ccccc1)c1ccccc1	Acetylcholine receptor antagonist	CHRNA1
BRD-K61536336	SB-366791	neuro	COc1cccc(NC(=O)C=Cc2ccc(Cl)cc2)c1	TRPV antagonist	TRPV1
BRD-K62066682	A-412997	neuro	Cc1cccc(NC(=O)CN2CCC(CC2)c2ccccn2)c1	Dopamine receptor agonist	DRD4
BRD-K62289640	lylamine	neuro	CC(C)c1ccc2c(CC[C@H]3[C@](C)(CN)CCC[C@]23C)c1	Cannabinoid receptor agonist	CNR1
BRD-K62414032	NMDA	neuro	CN[C@H](CC(O)=O)C(O)=O	Glutamate receptor agonist	GRIN1|GRIN2A|GRIN2B|GRIN2C|GRIN2D
BRD-K62581435	3-MPPI	neuro	COc1ccccc1N1CCN(CCn2c(=O)[nH]c3c4ccccc4[nH]c3c2=O)CC1	Adrenergic receptor antagonist	ADRA1A
BRD-K62594868	GR-125487	neuro	COc1[nH]c2ccc(F)cc2c1C(=O)OCC1CCN(CCNS(C)(=O)=O)CC1	Serotonin receptor antagonist	HTR4
BRD-K62996583	lidoflazine	neuro	Cc1cccc(C)c1NC(=O)CN1CCN(CCCC(c2ccc(F)cc2)c2ccc(F)cc2)CC1	Calcium channel blocker	SCN1A|SCN3A|SLC29A1
BRD-K63533170	AM-630	neuro	COc1ccc(cc1)C(=O)c1c(C)n(CCN2CCOCC2)c2cc(I)ccc12	Cannabinoid receptor antagonist	CNR1|CNR2
BRD-K63675182	triflupromazine	neuro	CN(C)CCCN1c2ccccc2Sc2ccc(cc12)C(F)(F)F	Dopamine receptor antagonist	CHRM1|CHRM2|DRD1|DRD2|HTR2B
BRD-K64103579	ZLN-024	neuro	Cc1ccc(OCCSc2ncccn2)c(Br)c1	AMPK activator	PRKAA1|PRKAB1|PRKAG1
BRD-K64925568	AMG-232	neuro	CC(C)[C@@H](CS(=O)(=O)C(C)C)N1[C@@H]([C@H](C[C@](C)(CC(O)=O)C1=O)c1cccc(Cl)c1)c1ccc(Cl)cc1	MDM inhibitor	MDM2
BRD-K65678996	nefiracetam	neuro	Cc1cccc(C)c1NC(=O)CN1CCCC1=O	Acetylcholine receptor agonist	CHRM1
BRD-K66527818	VU-0364770	neuro	Clc1cccc(NC(=O)c2ccccn2)c1	Glutamate receptor antagonist	GRM4
BRD-K67102207	phenylbutyrate	neuro	OC(=O)CCCc1ccccc1	HDAC inhibitor	HDAC1
BRD-K67304264	SKA-31	neuro	Nc1nc2c(ccc3ccccc23)s1	Potassium channel activator	KCNN4
BRD-K67511046	naloxone	neuro	Oc1ccc2C[C@H]3N(CC=C)CC[C@@]45[C@@H](Oc1c24)C(=O)CC[C@@]35O	Opioid receptor antagonist	CREB1|ESR1|OPRD1|OPRK1|OPRM1|TLR4
BRD-K67563174	acemetacin	neuro	COc1ccc2n(C(=O)c3ccc(Cl)cc3)c(C)c(CC(=O)OCC(O)=O)c2c1	Cyclooxygenase inhibitor	PTGS1|PTGS2
BRD-K67637637	olopatadine	neuro	CN(C)CC/C=C1/c2ccccc2COc3ccc(CC(=O)O)cc13	Histamine receptor antagonist	HRH1|S100A1|S100A12|S100A13|S100A2|S100B
BRD-K67860401	AR-A014418	neuro	COc1ccc(CNC(=O)Nc2ncc(s2)[N+]([O-])=O)cc1	GSK inhibitor	GSK3B
BRD-K68065987	MK-2206	neuro	NC1(CCC1)c1ccc(cc1)-c1nc2ccn3c(n[nH]c3=O)c2cc1-c1ccccc1	AKT inhibitor	AKT1|AKT2|AKT3
BRD-K68220839	LY-2979165	neuro	C[C@H](N)C(=O)N[C@]1(C[C@@H](Sc2nnc[nH]2)[C@H]2[C@@H]([C@@H]12)C(O)=O)C(O)=O	Glutamate receptor agonist	GRM2
BRD-K68264559	brimonidine	neuro	Brc1c(NC2=NCCN2)ccc2nccnc12	Adrenergic receptor agonist	ADRA2A|ADRA2B|ADRA2C
BRD-K68402494	ML-9	neuro	Clc1cccc2c(cccc12)S(=O)(=O)N1CCCNCC1	Muscle relaxant	TRPC6
BRD-K68405354	BRD-K68405354	neuro	CC(=O)N[C@@H](CC(O)=O)C(=O)N[C@@H](CCC(O)=O)C(O)=O	Complement antagonist	GRM3
BRD-K68407436	nalmefene	neuro	Oc1ccc2C[C@H]3N(CC4CC4)CC[C@@]45[C@@H](Oc1c24)C(=C)CC[C@@]35O	Opioid receptor antagonist	OPRD1|OPRK1|OPRM1
BRD-K68408772	BRD-K68408772	neuro	NC(=O)c1nnn(Cc2cc(Cl)c(C(=O)c3ccc(Cl)cc3)c(Cl)c2)c1N	Calcium channel blocker	CXCL8
BRD-K68552125	BRD-K68552125	neuro	CCCCCCCCCCCCCC(=O)O[C@@H]1[C@@H](C)[C@]2(O)[C@@H]3C=C(C)C(=O)[C@@]3(O)CC(CO)=C[C@H]2[C@@H]2C(C)(C)[C@]12OC(C)=O	PKC activator	CD4|KCNT2|PRKCA|TRPV4
BRD-K68795758	MRK-560	neuro	Fc1ccc(F)c(c1)[C@]1(CC[C@@H](CC1)NS(=O)(=O)C(F)(F)F)S(=O)(=O)c1ccc(Cl)cc1	Gamma secretase inhibitor	APP
BRD-K69600043	thiethylperazine	neuro	CCSc1ccc2Sc3ccccc3N(CCCN3CCN(C)CC3)c2c1	Dopamine receptor antagonist	DRD1|DRD2|DRD4
BRD-K69669039	GSK-163090	neuro	Cc1ccc2c(cccc2n1)N1CCN(CCc2cccc(c2)N2CCNC2=O)CC1	Serotonin receptor antagonist	HTR1A|HTR1B|HTR1D
BRD-K69812556	WAY-100635	neuro	COc1ccccc1N1CCN(CCN(C(=O)C2CCCCC2)c2ccccn2)CC1	Serotonin receptor antagonist	HTR1A
BRD-K70330367	amantadine	neuro	NC12CC3CC(CC(C3)C1)C2	Glutamate receptor antagonist	DRD2|GRIN2A|GRIN2B|GRIN2C|GRIN2D|GRIN3A
BRD-K70586315	1-EBIO	neuro	CCn1c2ccccc2[nH]c1=O	Potassium channel activator	KCNN1|KCNN2|KCNN3|KCNN4
BRD-K71250460	SUN-11602	neuro	CN(C1CCN(Cc2ccc(cc2)C(N)=O)CC1)C(=O)CNc1c(C)c(C)c(N)c(C)c1C	FGFR inhibitor	FGFR1
BRD-K71430621	clobenpropit	neuro	Clc1ccc(CNC(=N)SCCCc2c[nH]cn2)cc1	Histamine receptor antagonist	HRH1|HRH2|HRH3|HRH4
BRD-K71686520	ICA-110381	neuro	Clc1ccc(cc1)C(=O)Nc1ccc(Cl)nc1	Voltage-gated potassium channel activator	KCNQ2
BRD-K71731651	PNU-120596	neuro	COc1cc(OC)c(NC(=O)Nc2cc(C)on2)cc1Cl	Acetylcholine receptor agonist	CHRNA7
BRD-K72063794	VU-591	neuro	[O-][N+](=O)c1ccc2nc(COCc3nc4ccc(cc4[nH]3)[N+]([O-])=O)[nH]c2c1	Potassium channel antagonist	KCNJ1
BRD-K72226571	A-77636	neuro	NC[C@@H]1O[C@@H](Cc2c(O)c(O)ccc12)[C@@]12CC3CC(CC(C3)C1)C2	Dopamine receptor agonist	CALY
BRD-K72259270	dyclonine	neuro	CCCCOc1ccc(cc1)C(=O)CCN1CCCCC1	Sodium channel inhibitor	SCN10A|SCN5A
BRD-K72726508	arcyriaflavin-a	neuro	O=C1NC(=O)c2c1c1c3ccccc3[nH]c1c1[nH]c3ccccc3c21	CDK inhibitor	CCND1|CDK4
BRD-K72868067	SAR405	neuro	C[C@@H]1COCCN1c1cc(=O)n2CC[C@H](N(Cc3cncc(Cl)c3)c2n1)C(F)(F)F	PI3K inhibitor	PIK3C3
BRD-K72898849	BLU-9931	neuro	COc1cc(OC)c(Cl)c(-c2ccc3nc(Nc4c(C)cccc4NC(=O)C=C)ncc3c2)c1Cl	FGFR inhibitor	FGFR4
BRD-K72904818	NNC-63-0532	neuro	COC(=O)CN1CN(c2ccccc2)C2(CCN(Cc3cccc4ccccc34)CC2)C1=O	Opioid receptor agonist	OPRL1
BRD-K73107279	levamisole	neuro	C1CN2C[C@@H](N=C2S1)c1ccccc1	Acetylcholine receptor agonist	ALPL|ALPPL2|CHRNA3
BRD-K73196317	urapidil	neuro	COc1ccccc1N1CCN(CCCNc2cc(=O)n(C)c(=O)n2C)CC1	Adrenergic receptor antagonist	HTR1A
BRD-K73368362	BIX-02189	neuro	CN(C)Cc1cccc(NC(c2ccccc2)=C2/C(=O)Nc3cc(ccc23)C(=O)N(C)C)c1	MEK inhibitor	MAP2K5|MAPK7
BRD-K73589491	nizatidine	neuro	CNC(NCCSCc1csc(CN(C)C)n1)=C/[N+]([O-])=O	Histamine receptor antagonist	HRH2
BRD-K73815512	HC-030031	neuro	CC(C)c1ccc(NC(=O)Cn2cnc3n(C)c(=O)n(C)c(=O)c23)cc1	TRPA1 channel blocker	TRPA1
BRD-K73838513	cinacalcet	neuro	C[C@@H](NCCCc1cccc(c1)C(F)(F)F)c1cccc2ccccc12	Calcium channel activator	CASR
BRD-K74186897	cytisine	neuro	O=c1cccc2[C@H]3CNC[C@H](C3)Cn12	Acetylcholine receptor agonist	CHRNA2|CHRNA3|CHRNA4|CHRNA6|CHRNA7|CHRNB2|CHRNB4
BRD-K74603273	ICI-118551	neuro	CC(C)N[C@@H](C)[C@H](O)COc1ccc(C)c2CCCc12	Adrenergic receptor antagonist	ADRB2|ADRB3
BRD-K75466013	benzocaine	neuro	CCOC(=O)c1ccc(N)cc1	Sodium channel inhibitor	SCN10A
BRD-K75506300	NPS-2143	neuro	CC(C)(Cc1ccc2ccccc2c1)NC[C@@H](O)COc1cccc(Cl)c1C#N	Calcium channel blocker	CASR
BRD-K77474816	yohimbine	neuro	COC(=O)[C@@H]1[C@@H](O)CC[C@@H]2CN3CCc4c([nH]c5ccccc45)[C@@H]3C[C@H]12	Adrenergic receptor antagonist	ADRA2A|ADRA2B|ADRA2C|HTR1B|HTR1D|HTR1E|HTR2B
BRD-K77597856	detomidine	neuro	Cc1cccc(Cc2c[nH]cn2)c1C	Adrenergic receptor agonist	ADRA2A
BRD-K77638923	CUDC-907	neuro	COc1ccc(cn1)-c1nc(N2CCOCC2)c2sc(CN(C)c3ncc(cn3)C(=O)NO)cc2n1	PI3K inhibitor	HDAC2|PIK3R1
BRD-K77641333	naphazoline	neuro	C(C1=NCCN1)c1cccc2ccccc12	Adrenergic receptor agonist	ADRA1A|ADRA2A
BRD-K77685957	dequalinium	neuro	Cc1cc(N)c2ccccc2[n+]1CCCCCCCCCC[n+]1c(C)cc(N)c2ccccc12	PKC inhibitor	KCNN1|KCNN3
BRD-K77908580	entinostat	neuro	Nc1ccccc1NC(=O)c1ccc(CNC(=O)OCc2cccnc2)cc1	HDAC inhibitor	HDAC1|HDAC2|HDAC3|HDAC9
BRD-K78122587	NNC-55-0396	neuro	CC(C)[C@H]1c2ccc(F)cc2CC[C@@]1(CCN(C)CCCc1nc2ccccc2[nH]1)OC(=O)C1CC1	Calcium channel blocker	CATSPER1|CATSPER2|CATSPER3|CATSPER4
BRD-K78161388	TC-N-1752	neuro	CC(=O)Nc1cccc(Nc2ncnc(n2)N2CCC(CC2)OCc2ccc(OC(F)(F)F)cc2)c1C	Sodium channel inhibitor	SCN9A
BRD-K78637815	LY-320135	neuro	COc1ccc(cc1)-c1oc2cc(OC)ccc2c1C(=O)c1ccc(cc1)C#N	Cannabinoid receptor antagonist	CNR1
BRD-K78959463	FPL-64176	neuro	COC(=O)c1c(C)[nH]c(C)c1C(=O)c1ccccc1Cc1ccccc1	Calcium channel activator	CACNA1C|CACNA1S
BRD-K78960041	oxaliplatin	neuro	O=C1O[Pt]2(N[C@@H]3CCCC[C@H]3N2)OC1=O	DNA inhibitor
BRD-K79595931	bavisant	neuro	O=C(N1CCN(CC1)C1CC1)c1ccc(CN2CCOCC2)cc1	Histamine receptor antagonist	HRH3
BRD-K79753741	UBP-302	neuro	N[C@@H](Cn1ccc(=O)n(Cc2ccccc2C(O)=O)c1=O)C(O)=O	Glutamate receptor antagonist	GRIK1
BRD-K80021413	ML-204	neuro	Cc1cc(nc2ccccc12)N1CCCCC1	Transient receptor potential channel antagonist	TRPC4|TRPC5
BRD-K80060353	IEM-1754	neuro	NCCCCCNCC12CC3CC(CC(C3)C1)C2	Glutamate receptor antagonist	GRIA1
BRD-K81272440	dantrolene	neuro	[O-][N+](=O)c1ccc(cc1)-c1ccc(C=NN2CC(=O)NC2=O)o1	Calcium channel blocker	RYR1|RYR3
BRD-K81341251	TRAM-39	neuro	Clc1ccccc1C(C#N)(c1ccccc1)c1ccccc1	Calcium channel blocker	KCNN4
BRD-K81405859	JTE-607	neuro	CCOC(=O)[C@H](Cc1ccccc1)NC(=O)c1cc(Cl)c(OCCN2CCN(C)CC2)c(Cl)c1O	Cytokine production inhibitor	IL10|IL1B|IL6|TNF
BRD-K82135108	elesclomol	neuro	CN(NC(=O)CC(=O)NN(C)C(=S)c1ccccc1)C(=S)c1ccccc1	Oxidizing agent	HSPA1A
BRD-K82343404	adrenalone	neuro	CNCC(=O)c1ccc(O)c(O)c1	Adrenergic receptor agonist	ADRA1A
BRD-K82467063	SB-271046	neuro	COc1ccc(NS(=O)(=O)c2sc3ccc(Cl)cc3c2C)cc1N1CCNCC1	Serotonin receptor antagonist	HTR6
BRD-K82484965	carmoxirole	neuro	OC(=O)c1ccc2[nH]cc(CCCCN3CCC(=CC3)c3ccccc3)c2c1	Dopamine receptor agonist	DRD2
BRD-K82823804	PD-407824	neuro	Oc1ccc2[nH]c3cc(c4C(=O)NC(=O)c4c3c2c1)-c1ccccc1	PKC inhibitor	WEE1
BRD-K82928847	ACY-1215	neuro	ONC(=O)CCCCCCNC(=O)c1cnc(nc1)N(c1ccccc1)c1ccccc1	HDAC inhibitor	HDAC1|HDAC2|HDAC3|HDAC6|HDAC8
BRD-K83720053	avagacestat	neuro	NC(=O)[C@@H](CCC(F)(F)F)N(Cc1ccc(cc1F)-c1ncon1)S(=O)(=O)c1ccc(Cl)cc1	Gamma secretase inhibitor	PSEN1
BRD-K84698278	agomelatine	neuro	COc1ccc2cccc(CCNC(C)=O)c2c1	Melatonin receptor agonist	HTR2A|HTR2B|HTR2C|MTNR1A|MTNR1B
BRD-K84868168	erdafitinib	neuro	COc1cc(OC)cc(c1)N(CCNC(C)C)c1ccc2ncc(nc2c1)-c1cnn(C)c1	FGFR inhibitor	FGFR1|FGFR2|FGFR3|FGFR4
BRD-K85090592	pilocarpine	neuro	CC[C@H]1[C@@H](Cc2cncn2C)COC1=O	Acetylcholine receptor agonist	CHRM1|CHRM2|CHRM3|CHRM4|CHRM5
BRD-K85337334	otilonium	neuro	CCCCCCCCOc1ccccc1C(=O)Nc1ccc(cc1)C(=O)OCC[N+](C)(CC)CC	Acetylcholine receptor antagonist	CACNA1C
BRD-K85849709	AZD-2858	neuro	CN1CCN(CC1)S(=O)(=O)c1ccc(cc1)-c1cnc(N)c(n1)C(=O)Nc1cccnc1	GSK inhibitor	GSK3B
BRD-K86109159	VU-0357121	neuro	CCCCOc1ccc(cc1)C(=O)Nc1ccc(F)cc1F	Glutamate receptor antagonist	GRM5
BRD-K86305586	BRD-K86305586	neuro	N[C@H](C(O)=O)c1ccc(C(O)=O)c(c1)C(O)=O	Glutamate receptor agonist	GRM8
BRD-K86309810	ravoxertinib	neuro	Cn1nccc1Nc1nccc(n1)-c1ccn([C@H](CO)c2ccc(Cl)c(F)c2)c(=O)c1	ERK inhibitor	MAPK1|MAPK3
BRD-K87727457	VU-152100	neuro	COc1ccc(CNC(=O)c2sc3nc(C)cc(C)c3c2N)cc1	Acetylcholine receptor agonist	CHRM4
BRD-K87909389	alvocidib	neuro	CN1CC[C@@H]([C@H](O)C1)c1c(O)cc(O)c2c1oc(cc2=O)-c1ccccc1Cl	CDK inhibitor	CDK1|CDK2|CDK4|CDK5|CDK6|CDK7|CDK8|CDK9|EGFR|PYGM
BRD-K88506063	KD-025	neuro	CC(C)NC(=O)COc1cccc(c1)-c1nc(Nc2ccc3[nH]ncc3c2)c2ccccc2n1	Rho associated kinase inhibitor	ROCK2
BRD-K88611939	aniracetam	neuro	COc1ccc(cc1)C(=O)N1CCCC1=O	Glutamate receptor agonist	DRD2|GRIA1|GRIA2|GRIA3|GRIA4|HTR2A
BRD-K89014967	AS-703026	neuro	OC[C@@H](O)CNC(=O)c1ccncc1Nc1ccc(I)cc1F	MEK inhibitor	MAP2K1|MAP2K2
BRD-K89375097	pirenzepine	neuro	CN1CCN(CC(=O)N2c3ccccc3C(=O)Nc3cccnc23)CC1	Acetylcholine receptor antagonist	CHRM1|CHRM2|CHRM3|CHRM4|CHRM5
BRD-K89464729	GSK-269962	neuro	CCn1c(nc2cnc(Oc3cccc(NC(=O)c4ccc(OCCN5CCOCC5)cc4)c3)cc12)-c1nonc1N	Rho associated kinase inhibitor	ROCK1|ROCK2
BRD-K90410034	M8-B	neuro	COc1cc(CN(CCN)C(=O)c2cccs2)ccc1OCc1ccccc1	Transient receptor potential channel antagonist	TRPM8
BRD-K90737788	GSK-2193874	neuro	FC(F)(F)c1cccc(c1)-c1nc2cc(Br)ccc2c(C(=O)NC2(CC2)c2ccccc2)c1CN1CCC(CC1)N1CCCCC1	Transient receptor potential channel antagonist	TRPV4
BRD-K90825648	RS-127445	neuro	CC(C)c1cc(nc(N)n1)-c1ccc(F)c2ccccc12	Serotonin receptor antagonist	HTR2A|HTR2B|HTR2C
BRD-K90982969	etilevodopa	neuro	CCOC(=O)[C@@H](N)Cc1ccc(O)c(O)c1	Dopamine receptor agonist	DRD3
BRD-K91135178	MRS-2578	neuro	S=C=Nc1cccc(NC(=S)NCCCCNC(=S)Nc2cccc(c2)N=C=S)c1	Purinergic receptor antagonist	P2RY6
BRD-K91290917	amodiaquine	neuro	CCN(CC)Cc1cc(Nc2ccnc3cc(Cl)ccc23)ccc1O	Histamine receptor agonist	HNMT
BRD-K91825936	ZK-811752	neuro	C[C@@H]1CN(Cc2ccc(F)cc2)CCN1C(=O)COc1ccc(Cl)cc1NC(N)=O	CC chemokine receptor antagonist	CCR1
BRD-K92000912	AM-251	neuro	Cc1c(nn(c1-c1ccc(I)cc1)-c1ccc(Cl)cc1Cl)C(=O)NN1CCCCC1	Cannabinoid receptor antagonist	CNR1|GPR18|GPR55
BRD-K92169341	URB-597	neuro	NC(=O)c1cccc(c1)-c1cccc(OC(=O)NC2CCCCC2)c1	FAAH inhibitor	FAAH|FAAH2|TRPA1
BRD-K92493880	BRD-K92493880	neuro	Cc1onc(O)c1C[C@H](N)C(O)=O	Glutamate receptor agonist	GRIN1
BRD-K93176058	AC-55649	neuro	CCCCCCCCc1ccc(cc1)-c1ccc(cc1)C(O)=O	Retinoid receptor agonist	RARA|RARB
BRD-K93314017	NS-5806	neuro	FC(F)(F)c1cc(NC(=O)Nc2c(Br)cc(Br)cc2-c2nnn[nH]2)cc(c1)C(F)(F)F	Voltage-gated potassium channel activator	KCND3
BRD-K93441486	diphemanil	neuro	C[N+]1(C)CCC(CC1)=C(c1ccccc1)c1ccccc1	Acetylcholine receptor antagonist	CHRM3
BRD-K93460210	lamotrigine	neuro	Nc1nnc(c(N)n1)-c1cccc(Cl)c1Cl	Serotonin receptor antagonist	SCN10A|SCN11A|SCN1A|SCN2A|SCN3A|SCN4A|SCN5A|SCN7A|SCN8A|SCN9A
BRD-K93632104	salicylic-acid	neuro	OC(=O)c1ccccc1O	Cyclooxygenase inhibitor	AKR1C1|PTGS1|PTGS2
BRD-K93725829	BRD-K93725829	neuro	Cc1cnc(Nc2ccc(F)cc2Cl)nc1-c1c[nH]c(c1)C(=O)N[C@H](CO)c1cccc(Cl)c1	MAP kinase inhibitor	MAPK1
BRD-K93779381	ingenol-mebutate	neuro	CC=C(C)C(=O)O[C@H]1C(C)=C[C@@]23[C@H](C)C[C@@H]4[C@H]([C@H](C=C(CO)[C@@H](O)[C@]12O)C3=O)C4(C)C	PKC activator	PRKCA|PRKCB|PRKCD|PRKCE|PRKCG
BRD-K93944989	safingol	neuro	CCCCCCCCCCCCCCC[C@@H](O)[C@@H](N)CO	PKC inhibitor	TRPM3
BRD-K94379058	BML-190	neuro	COc1ccc2n(C(=O)c3ccc(Cl)cc3)c(C)c(CC(=O)N3CCOCC3)c2c1	Cannabinoid receptor antagonist	CNR2
BRD-K94649603	taxifolin	neuro	O[C@@H]1[C@H](Oc2cc(O)cc(O)c2C1=O)c1ccc(O)c(O)c1	Opioid receptor antagonist	ADIPOR2
BRD-K95523387	OLDA	neuro	CCCCCCCCC=C/CCCCCCCC(=O)NCCc1ccc(O)c(O)c1	TRPV agonist	GPR119
BRD-K95609758	BMS-191011	neuro	Oc1ccc(Cl)cc1Cn1nc(oc1=O)-c1ccc(cc1)C(F)(F)F	Potassium channel activator	KCNMA1
BRD-K95851186	CGP-13501	neuro	CC(C)(Cc1cc(c(O)c(c1)C(C)(C)C)C(C)(C)C)C=O	GABA receptor antagonist	GABBR1
BRD-K96740444	itopride	neuro	COc1ccc(cc1OC)C(=O)NCc1ccc(OCCN(C)C)cc1	Dopamine receptor antagonist	CHRM3|DRD2
BRD-K97152684	PD-161570	neuro	CCN(CC)CCCCNc1ncc2cc(c(NC(=O)NC(C)(C)C)nc2n1)-c1c(Cl)cccc1Cl	FGFR inhibitor	FGFR1
BRD-K97452254	AMG-925	neuro	C[C@H]1CC[C@@H](CC1)n1c2cnccc2c2cnc(Nc3ccc4CN(CCc4n3)C(=O)CO)nc12	CDK inhibitor	CDK4|CDK6|FLT3
BRD-K97752965	nicorandil	neuro	[O-][N+](=O)OCCNC(=O)c1cccnc1	Nitric oxide donor	KCNJ11
BRD-K98155362	GR-46611	neuro	COc1ccc(CNC(=O)C=Cc2ccc3[nH]cc(CCN(C)C)c3c2)cc1	Serotonin receptor agonist	HTR1D
BRD-K98453471	salirasib	neuro	CC(C)=CCCC(C)=CCCC(C)=CCSc1ccccc1C(O)=O	mTOR inhibitor	TRPA1
BRD-K98557884	suritozole	neuro	Cn1nc(-c2cccc(F)c2)n(C)c1=S	GABA receptor antagonist	GABBR1
BRD-K99107520	felbamate	neuro	NC(=O)OCC(COC(N)=O)c1ccccc1	Glutamate receptor antagonist	GRIN1|GRIN2A|GRIN2B|GRIN2C|GRIN2D|GRIN3A|GRIN3B
BRD-K99792991	hexachlorophene	neuro	Oc1c(Cl)cc(Cl)c(Cl)c1Cc1c(O)c(Cl)cc(Cl)c1Cl	Potassium channel activator	GLUD1|SDHD
BRD-K99922388	DPO-1	neuro	CC(C)[C@@H]1CC[C@@H](C)C[C@@H]1P(=O)(c1ccccc1)c1ccccc1	Potassium channel antagonist	KCNA5
CMAP-000	Untrt	neuro	-666	-666
DMSO	DMSO	neuro	-666	-666
