## Supplemental Table 2 for "An induced pluripotent stem cell-based chemical genetic approach for studying spinal muscular atrophy"

### Sheet: Sheet1
entrez_gene_id	gene_symbol	gene_title
718	C3	complement component 3
2697	GJA1	gap junction protein alpha 1
1536	CYBB	cytochrome b-245 beta chain
6647	SOD1	superoxide dismutase 1
7124	TNF	tumor necrosis factor
356	FASLG	Fas ligand (TNF superfamily, member 6)
1378	CR1	complement C3b/C4b receptor 1 (Knops blood group)
150	ADRA2A	adrenoceptor alpha 2A
1081	CGA	glycoprotein hormones, alpha polypeptide
1812	DRD1	dopamine receptor D1
3972	LHB	luteinizing hormone subunit beta
6124	RPL4	ribosomal protein L4
6168	RPL37A	ribosomal protein L37a
6192	RPS4Y1	ribosomal protein S4 Y-linked 1
3082	HGF	hepatocyte growth factor
6228	RPS23	ribosomal protein S23
6531	SLC6A3	solute carrier family 6 (neurotransmitter transporter, dopamine), member 3
6160	RPL31	ribosomal protein L31
55859	BEX1	brain expressed X-linked 1
54209	TREM2	triggering receptor expressed on myeloid cells 2
51330	TNFRSF12A	TNF receptor superfamily member 12A
10094	ARPC3	actin related protein 2/3 complex subunit 3
1915	EEF1A1	eukaryotic translation elongation factor 1 alpha 1
1937	EEF1G	eukaryotic translation elongation factor 1 gamma
528	ATP6V1C1	ATPase H+ transporting V1 subunit C1
1114	CHGB	chromogranin B
1284	COL4A2	collagen, type IV, alpha 2
1363	CPE	carboxypeptidase E
1917	EEF1A2	eukaryotic translation elongation factor 1 alpha 2
2026	ENO2	enolase 2
3064	HTT	huntingtin
3310	HSPA6	heat shock protein family A (Hsp70) member 6
3489	IGFBP6	insulin like growth factor binding protein 6
5568	PRKACG	protein kinase cAMP-activated catalytic subunit gamma
5594	MAPK1	mitogen-activated protein kinase 1
5698	PSMB9	proteasome (prosome, macropain) subunit, beta type, 9 (large multifunctional peptidase 2)
6187	RPS2	ribosomal protein S2
6653	SORL1	sortilin-related receptor, L(DLR class) A repeats containing
6874	TAF4	TATA-box binding protein associated factor 4
8793	TNFRSF10D	TNF receptor superfamily member 10d
1965	EIF2S1	eukaryotic translation initiation factor 2, subunit 1 alpha, 35kDa
7345	UCHL1	ubiquitin C-terminal hydrolase L1
9087	TMSB4Y	thymosin beta 4 Y-linked
869	CBLN1	cerebellin 1 precursor
1463	NCAN	neurocan
4675	NAP1L3	nucleosome assembly protein 1 like 3
8287	USP9Y	ubiquitin specific peptidase 9 Y-linked
9086	EIF1AY	eukaryotic translation initiation factor 1A Y-linked
4318	MMP9	matrix metallopeptidase 9 (gelatinase B, 92kDa gelatinase, 92kDa type IV collagenase)
4323	MMP14	matrix metallopeptidase 14
6319	SCD	stearoyl-CoA desaturase
2861	GPR37	G protein-coupled receptor 37
1072	CFL1	cofilin 1
10294	DNAJA2	DnaJ (Hsp40) homolog, subfamily A, member 2
4504	MT3	metallothionein 3
10399	RACK1	receptor for activated C kinase 1
4747	NEFL	neurofilament light
5121	PCP4	Purkinje cell protein 4
2773	GNAI3	guanine nucleotide binding protein (G protein), alpha inhibiting activity polypeptide 3
6513	SLC2A1	solute carrier family 2 (facilitated glucose transporter), member 1
6663	SOX10	SRY (sex determining region Y)-box 10
27344	PCSK1N	proprotein convertase subtilisin/kexin type 1 inhibitor
30814	PLA2G2E	phospholipase A2, group IIE
2744	GLS	glutaminase
25878	MXRA5	matrix remodeling associated 5
51806	CALML5	calmodulin-like 5
55450	CAMK2N1	calcium/calmodulin dependent protein kinase II inhibitor 1
2055	CLN8	ceroid-lipofuscinosis, neuronal 8 (epilepsy, progressive with mental retardation)
9168	TMSB10	thymosin beta 10
7114	TMSB4X	thymosin beta 4 X-linked
5441	POLR2L	polymerase (RNA) II (DNA directed) polypeptide L, 7.6kDa
4853	NOTCH2	notch receptor 2
9118	INA	internexin neuronal intermediate filament protein alpha
157627	MIR124-1HG	MIR124-1 host gene
22854	NTNG1	netrin G1
968	CD68	CD68 molecule
779	CACNA1S	calcium channel, voltage-dependent, L type, alpha 1S subunit
2512	FTL	ferritin light chain
4763	NF1	neurofibromin 1
2668	GDNF	glial cell derived neurotrophic factor
3074	HEXB	hexosaminidase subunit beta
1234	CCR5	chemokine (C-C motif) receptor 5
2906	GRIN2D	glutamate receptor, ionotropic, N-methyl D-aspartate 2D
10097	ACTR2	actin related protein 2
7280	TUBB2A	tubulin beta 2A class IIa
4684	NCAM1	neural cell adhesion molecule 1
5551	PRF1	perforin 1 (pore forming protein)
283	ANG	angiogenin, ribonuclease, RNase A family, 5
4741	NEFM	neurofilament medium
729230	CCR2	chemokine (C-C motif) receptor 2
4900	NRGN	neurogranin
3831	KLC1	kinesin light chain 1
1020	CDK5	cyclin dependent kinase 5
10381	TUBB3	tubulin beta 3 class III
527	ATP6V0C	ATPase, H+ transporting, lysosomal 16kDa, V0 subunit c
659	BMPR2	bone morphogenetic protein receptor type 2
6352	CCL5	chemokine (C-C motif) ligand 5
688	KLF5	Kruppel like factor 5
9791	PTDSS1	phosphatidylserine synthase 1
5816	PVALB	parvalbumin
5699	PSMB10	proteasome (prosome, macropain) subunit, beta type, 10
58533	SNX6	sorting nexin 6
10069	RWDD2B	RWD domain containing 2B
4131	MAP1B	microtubule associated protein 1B
1969	EPHA2	EPH receptor A2
2033	EP300	E1A binding protein p300
793	CALB1	calbindin 1, 28kDa
2776	GNAQ	G protein subunit alpha q
3678	ITGA5	integrin, alpha 5 (fibronectin receptor, alpha polypeptide)
3710	ITPR3	inositol 1,4,5-trisphosphate receptor type 3
3913	LAMB2	laminin, beta 2 (laminin S)
4035	LOC100134190	low density lipoprotein receptor-related protein 1
7334	UBE2N	ubiquitin-conjugating enzyme E2N
7357	UGCG	UDP-glucose ceramide glucosyltransferase
1942	EFNA1	ephrin-A1
3065	HDAC1	histone deacetylase 1
9973	CCS	copper chaperone for superoxide dismutase
5630	PRPH	peripherin
6285	S100B	S100 calcium binding protein B
10484	SEC23A	Sec23 homolog A (S. cerevisiae)
10912	GADD45G	growth arrest and DNA damage inducible gamma
5879	RAC1	Rac family small GTPase 1
25789	TMEM59L	transmembrane protein 59 like
27306	PGDS	hematopoietic prostaglandin D synthase
9783	RIMS3	regulating synaptic membrane exocytosis 3
23171	GPD1L	glycerol-3-phosphate dehydrogenase 1-like
7852	CXCR4	chemokine (C-X-C motif) receptor 4
4637	MYL6	myosin light chain 6
4744	NEFH	neurofilament heavy
4828	NMB	neuromedin B
65108	MARCKSL1	MARCKS like 1
5605	MAP2K2	mitogen-activated protein kinase kinase 2
2788	GNG7	G protein subunit gamma 7
590	BCHE	butyrylcholinesterase
839	CASP6	caspase 6, apoptosis-related cysteine peptidase
2705	GJB1	gap junction protein, beta 1, 32kDa
5728	PTEN	phosphatase and tensin homolog
1443	CSH2	chorionic somatomammotropin hormone 2
2688	GH1	growth hormone 1
18	ABAT	4-aminobutyrate aminotransferase
1813	DRD2	dopamine receptor D2
5431	POLR2B	polymerase (RNA) II (DNA directed) polypeptide B, 140kDa
4914	NTRK1	neurotrophic tyrosine kinase, receptor, type 1
529	ATP6V1E1	ATPase, H+ transporting, lysosomal 31kDa, V1 subunit E1
5660	PSAP	prosaposin
7018	TF	transferrin
7757	ZNF208	zinc finger protein 208
116	ADCYAP1	adenylate cyclase activating polypeptide 1 (pituitary)
5595	MAPK3	mitogen-activated protein kinase 3
11315	PARK7	Parkinsonism associated deglycase
351	APP	amyloid beta (A4) precursor protein
23411	SIRT1	sirtuin 1
11075	STMN2	stathmin 2
4099	MAG	myelin associated glycoprotein
534	ATP6V1G2	ATPase H+ transporting V1 subunit G2
770	CA11	carbonic anhydrase 11
25978	CHMP2B	charged multivesicular body protein 2B
6667	SP1	Sp1 transcription factor
3122	HLA-DRA	major histocompatibility complex, class II, DR alpha
9491	PSMF1	proteasome (prosome, macropain) inhibitor subunit 1 (PI31)
23521	RPL13A	ribosomal protein L13a
4055	LTBR	lymphotoxin beta receptor (TNFR superfamily, member 3)
5437	POLR2H	polymerase (RNA) II (DNA directed) polypeptide H
3417	IDH1	isocitrate dehydrogenase 1 (NADP+), soluble
6678	SPARC	secreted protein acidic and cysteine rich
84159	ARID5B	AT rich interactive domain 5B (MRF1-like)
8882	ZPR1	ZPR1 zinc finger
199	AIF1	allograft inflammatory factor 1
4826	NNAT	neuronatin
10174	SORBS3	sorbin and SH3 domain containing 3
79090	TRAPPC6A	trafficking protein particle complex 6A
5515	PPP2CA	protein phosphatase 2, catalytic subunit, alpha isozyme
5518	PPP2R1A	protein phosphatase 2 scaffold subunit Aalpha
8440	NCK2	NCK adaptor protein 2
10577	NPC2	Niemann-Pick disease, type C2
6252	RTN1	reticulon 1
3394	IRF8	interferon regulatory factor 8
11200	CHEK2	CHK2 checkpoint homolog (S. pombe)
1191	CLU	clusterin
3208	HPCA	hippocalcin
3575	IL7R	interleukin 7 receptor
3709	ITPR2	inositol 1,4,5-trisphosphate receptor, type 2
3714	JAG2	jagged canonical Notch ligand 2
4803	NGF	nerve growth factor
8795	TNFRSF10B	tumor necrosis factor receptor superfamily, member 10b
11157	LSM6	LSM6 homolog, U6 small nuclear RNA associated (S. cerevisiae)
23208	SYT11	synaptotagmin 11
4336	MOBP	myelin associated oligodendrocyte basic protein
2581	GALC	galactosylceramidase
5320	PLA2G2A	phospholipase A2, group IIA (platelets, synovial fluid)
7054	TH	tyrosine hydroxylase
7389	UROD	uroporphyrinogen decarboxylase
2886	GRB7	growth factor receptor-bound protein 7
2689	GH2	growth hormone 2
929	CD14	CD14 molecule
5480	PPIC	peptidylprolyl isomerase C (cyclophilin C)
3684	ITGAM	integrin, alpha M (complement component 3 receptor 3 subunit)
3909	LAMA3	laminin, alpha 3
7416	VDAC1	voltage-dependent anion channel 1
5443	POMC	proopiomelanocortin
5617	PRL	prolactin
10133	OPTN	optineurin
637	BID	BH3 interacting domain death agonist
7132	TNFRSF1A	TNF receptor superfamily member 1A
10227	MFSD10	major facilitator superfamily domain containing 10
1454	CSNK1E	casein kinase 1, epsilon
26011	TENM4	teneurin transmembrane protein 4
285	ANGPT2	angiopoietin 2
3265	HRAS	v-Ha-ras Harvey rat sarcoma viral oncogene homolog
5603	MAPK13	mitogen-activated protein kinase 13
10947	AP3M2	adaptor-related protein complex 3, mu 2 subunit
2932	GSK3B	glycogen synthase kinase 3 beta
5588	PRKCQ	protein kinase C, theta
5026	P2RX5	purinergic receptor P2X 5
5058	PAK1	p21 protein (Cdc42/Rac)-activated kinase 1
7019	TFAM	transcription factor A, mitochondrial
9900	SV2A	synaptic vesicle glycoprotein 2A
10654	PMVK	phosphomevalonate kinase
25932	CLIC4	chloride intracellular channel 4
6657	SOX2	SRY (sex determining region Y)-box 2
3131	HLF	HLF transcription factor, PAR bZIP family member
1212	CLTB	clathrin, light chain B
8503	PIK3R3	phosphoinositide-3-kinase, regulatory subunit 3 (gamma)
9261	MAPKAPK2	mitogen-activated protein kinase-activated protein kinase 2
10000	AKT3	v-akt murine thymoma viral oncogene homolog 3 (protein kinase B, gamma)
9114	ATP6V0D1	ATPase, H+ transporting, lysosomal 38kDa, V0 subunit d1
29956	LASS2	ceramide synthase 2
47	ACLY	ATP citrate lyase
1028	CDKN1C	cyclin dependent kinase inhibitor 1C
83259	PCDH11Y	protocadherin 11 Y-linked
1983	EIF5	eukaryotic translation initiation factor 5
1312	COMT	catechol-O-methyltransferase
5530	PPP3CA	protein phosphatase 3 catalytic subunit alpha
5064	PALM	paralemmin
7133	TNFRSF1B	tumor necrosis factor receptor superfamily, member 1B
3093	UBE2K	ubiquitin-conjugating enzyme E2K
5478	PPIA	peptidylprolyl isomerase A
5358	PLS3	plastin 3
5532	PPP3CB	protein phosphatase 3, catalytic subunit, beta isozyme
5970	RELA	v-rel reticuloendotheliosis viral oncogene homolog A (avian)
317	APAF1	apoptotic peptidase activating factor 1
815	CAMK2A	calcium/calmodulin dependent protein kinase II alpha
161	AP2A2	adaptor-related protein complex 2, alpha 2 subunit
778	CACNA1F	calcium channel, voltage-dependent, L type, alpha 1F subunit
6875	TAF4B	TAF4b RNA polymerase II, TATA box binding protein (TBP)-associated factor, 105kDa
5901	RAN	RAN, member RAS oncogene family
4144	MAT2A	methionine adenosyltransferase II, alpha
2954	GSTZ1	glutathione transferase zeta 1
6194	RPS6	ribosomal protein S6
998	CDC42	cell division cycle 42 (GTP binding protein, 25kDa)
6347	CCL2	chemokine (C-C motif) ligand 2
5604	MAP2K1	mitogen-activated protein kinase kinase 1
2109	ETFB	electron-transfer-flavoprotein, beta polypeptide
5621	PRNP	prion protein
4598	MVK	mevalonate kinase
6464	SHC1	SHC (Src homology 2 domain containing) transforming protein 1
3108	HLA-DMA	major histocompatibility complex, class II, DM alpha
6503	SLA	Src like adaptor
9796	PHYHIP	phytanoyl-CoA 2-hydroxylase interacting protein
9600	PITPNM1	phosphatidylinositol transfer protein membrane associated 1
4690	NCK1	NCK adaptor protein 1
9093	DNAJA3	DnaJ (Hsp40) homolog, subfamily A, member 3
6790	AURKA	aurora kinase A
58478	ENOPH1	enolase-phosphatase 1
348	APOE	apolipoprotein E
1040	CDS1	CDP-diacylglycerol synthase (phosphatidate cytidylyltransferase) 1
3326	HSP90AB1	heat shock protein 90 alpha family class B member 1
10382	TUBB4A	tubulin beta 4A class IVa
868	CBLB	Cas-Br-M (murine) ecotropic retroviral transforming sequence b
10142	AKAP9	A-kinase anchoring protein 9
7443	VRK1	VRK serine/threonine kinase 1
23365	ARHGEF12	Rho guanine nucleotide exchange factor (GEF) 12
2475	MTOR	mechanistic target of rapamycin kinase
10109	ARPC2	actin related protein 2/3 complex subunit 2
3098	HK1	hexokinase 1
6648	SOD2	superoxide dismutase 2, mitochondrial
43	ACHE	acetylcholinesterase (Cartwright blood group)
3416	IDE	insulin-degrading enzyme
6443	SGCB	sarcoglycan, beta (43kDa dystrophin-associated glycoprotein)
896	CCND3	cyclin D3
1387	CREBBP	CREB binding protein
9001	HAP1	huntingtin associated protein 1
945	CD33	CD33 molecule
58473	PLEKHB1	pleckstrin homology domain containing B1
6857	SYT1	synaptotagmin I
2078	ERG	ETS transcription factor ERG
1050	CEBPA	CCAAT/enhancer binding protein (C/EBP), alpha
8605	PLA2G4C	phospholipase A2, group IVC (cytosolic, calcium-independent)
1981	EIF4G1	eukaryotic translation initiation factor 4 gamma, 1
842	CASP9	caspase 9, apoptosis-related cysteine peptidase
1436	CSF1R	colony stimulating factor 1 receptor
5289	PIK3C3	phosphoinositide-3-kinase, class 3
3717	JAK2	Janus kinase 2
23316	CUX2	cut like homeobox 2
23435	TARDBP	TAR DNA binding protein
1644	DDC	dopa decarboxylase (aromatic L-amino acid decarboxylase)
5618	PRLR	prolactin receptor
4193	MDM2	MDM2 proto-oncogene
2521	FUS	FUS RNA binding protein
1841	DTYMK	deoxythymidylate kinase
5801	PTPRR	protein tyrosine phosphatase, receptor type, R
5295	PIK3R1	phosphoinositide-3-kinase, regulatory subunit 1 (alpha)
100133941	CD24	CD24 molecule
3146	HMGB1	high mobility group box 1
357	SHROOM2	shroom family member 2
27429	HTRA2	HtrA serine peptidase 2
5071	PARK2	parkinson protein 2, E3 ubiquitin protein ligase (parkin)
5291	PIK3CB	phosphoinositide-3-kinase, catalytic, beta polypeptide
1356	CP	ceruloplasmin
920	CD4	CD4 molecule
2905	GRIN2C	glutamate receptor, ionotropic, N-methyl D-aspartate 2C
5153	PDE1B	phosphodiesterase 1B
8398	PLA2G6	phospholipase A2, group VI (cytosolic, calcium-independent)
163	AP2B1	adaptor-related protein complex 2, beta 1 subunit
6506	SLC1A2	solute carrier family 1 member 2
54210	TREM1	triggering receptor expressed on myeloid cells 1
5533	PPP3CC	protein phosphatase 3 catalytic subunit gamma
80279	CDK5RAP3	CDK5 regulatory subunit associated protein 3
9639	ARHGEF10	Rho guanine nucleotide exchange factor 10
9331	B4GALT6	UDP-Gal:betaGlcNAc beta 1,4- galactosyltransferase, polypeptide 6
6712	SPTBN2	spectrin beta, non-erythrocytic 2
23166	STAB1	stabilin 1
5175	PECAM1	platelet and endothelial cell adhesion molecule 1
7368	UGT8	UDP glycosyltransferase 8
834	CASP1	caspase 1, apoptosis-related cysteine peptidase (interleukin 1, beta, convertase)
4615	MYD88	MYD88 innate immune signal transduction adaptor
6809	STX3	syntaxin 3
22933	SIRT2	sirtuin 2
8453	CUL2	cullin 2
4000	LMNA	lamin A/C
10312	TCIRG1	T-cell, immune regulator 1, ATPase, H+ transporting, lysosomal V0 subunit A3
1272	CNTN1	contactin 1
9348	NDST3	N-deacetylase and N-sulfotransferase 3
4929	NR4A2	nuclear receptor subfamily 4, group A, member 2
472	ATM	ATM serine/threonine kinase
5664	PSEN2	presenilin 2
5332	PLCB4	phospholipase C, beta 4
6620	SNCB	synuclein beta
114548	NLRP3	NLR family pyrin domain containing 3
148229	ATP8B3	ATPase phospholipid transporting 8B3
729	C6	complement C6
6556	SLC11A1	solute carrier family 11 member 1
2890	GRIA1	glutamate receptor, ionotropic, AMPA 1
177	AGER	advanced glycosylation end product-specific receptor
7544	ZFY	zinc finger protein Y-linked
208	AKT2	v-akt murine thymoma viral oncogene homolog 2
5330	PLCB2	phospholipase C, beta 2
23761	PISD	phosphatidylserine decarboxylase
5894	RAF1	v-raf-1 murine leukemia viral oncogene homolog 1
5170	PDPK1	3-phosphoinositide dependent protein kinase-1
79603	LASS4	ceramide synthase 4
8653	DDX3Y	DEAD-box helicase 3 Y-linked
5567	PRKACB	protein kinase cAMP-activated catalytic subunit beta
776	CACNA1D	calcium channel, voltage-dependent, L type, alpha 1D subunit
6263	RYR3	ryanodine receptor 3
1742	DLG4	discs large MAGUK scaffold protein 4
8537	BCAS1	brain enriched myelin associated protein 1
81490	PTDSS2	phosphatidylserine synthase 2
3554	IL1R1	interleukin 1 receptor, type I
3708	ITPR1	inositol 1,4,5-trisphosphate receptor, type 1
8867	SYNJ1	synaptojanin 1
3601	IL15RA	interleukin 15 receptor subunit alpha
5027	P2RX7	purinergic receptor P2X 7
4194	MDM4	MDM4 regulator of p53
7422	VEGFA	vascular endothelial growth factor A
841	CASP8	caspase 8
627	BDNF	brain-derived neurotrophic factor
10752	CHL1	cell adhesion molecule L1 like
3371	TNC	tenascin C
6901	TAZ	tafazzin
1607	DGKB	diacylglycerol kinase, beta 90kDa
4137	MAPT	microtubule associated protein tau
8284	KDM5D	lysine demethylase 5D
22829	NLGN4Y	neuroligin 4 Y-linked
2335	FN1	fibronectin 1
5599	MAPK8	mitogen-activated protein kinase 8
5063	PAK3	p21 (RAC1) activated kinase 3
54540	FAM193B	family with sequence similarity 193 member B
10891	PPARGC1A	PPARG coactivator 1 alpha
8618	CADPS	Ca++-dependent secretion activator
9514	GAL3ST1	galactose-3-O-sulfotransferase 1
547	KIF1A	kinesin family member 1A
79957	PAQR6	progestin and adipoQ receptor family member 6
2260	FGFR1	fibroblast growth factor receptor 1
9627	SNCAIP	synuclein, alpha interacting protein
23345	SYNE1	spectrin repeat containing nuclear envelope protein 1
27352	SGSM3	small G protein signaling modulator 3
818	CAMK2G	calcium/calmodulin-dependent protein kinase II gamma
5602	MAPK10	mitogen-activated protein kinase 10
288	ANK3	ankyrin 3
775	CACNA1C	calcium voltage-gated channel subunit alpha1 C
4133	MAP2	microtubule-associated protein 2
22999	RIMS1	regulating synaptic membrane exocytosis 1
2629	GBA	glucosylceramidase beta
2915	GRM5	glutamate metabotropic receptor 5
23621	BACE1	beta-site APP-cleaving enzyme 1
135	ADORA2A	adenosine A2a receptor
2824	GPM6B	glycoprotein M6B
8905	AP1S2	adaptor related protein complex 1 subunit sigma 2
598	BCL2L1	BCL2-like 1
57142	RTN4	reticulon 4
7097	TLR2	toll-like receptor 2
7404	UTY	ubiquitously transcribed tetratricopeptide repeat containing, Y-linked
5582	PRKCG	protein kinase C gamma
51142	CHCHD2	coiled-coil-helix-coiled-coil-helix domain containing 2
23236	PLCB1	phospholipase C, beta 1 (phosphoinositide-specific)
2596	GAP43	growth associated protein 43
6258	RXRG	retinoid X receptor gamma
7846	TUBA1A	tubulin alpha 1a
9451	EIF2AK3	eukaryotic translation initiation factor 2 alpha kinase 3
3798	KIF5A	kinesin family member 5A
7415	VCP	valosin containing protein
801	CALM1	calmodulin 1
468	ATF4	activating transcription factor 4 (tax-responsive enhancer element B67)
2828	GPR4	G protein-coupled receptor 4
1439	CSF2RB	colony stimulating factor 2 receptor, beta, low-affinity (granulocyte-macrophage)
4842	NOS1	nitric oxide synthase 1 (neuronal)
706	TSPO	translocator protein
2904	GRIN2B	glutamate ionotropic receptor NMDA type subunit 2B
333	APLP1	amyloid beta precursor like protein 1
11170	FAM107A	family with sequence similarity 107 member A
6426	SRSF1	serine and arginine rich splicing factor 1
7122	CLDN5	claudin 5
2902	GRIN1	glutamate receptor, ionotropic, N-methyl D-aspartate 1
3976	LIF	LIF interleukin 6 family cytokine
9180	OSMR	oncostatin M receptor
8717	TRADD	TNFRSF1A-associated via death domain
64600	PLA2G2F	phospholipase A2, group IIF
2670	GFAP	glial fibrillary acidic protein
3845	KRAS	v-Ki-ras2 Kirsten rat sarcoma viral oncogene homolog
94	ACVRL1	activin A receptor type II-like 1
3479	IGF1	insulin-like growth factor 1 (somatomedin C)
22880	MORC2	MORC family CW-type zinc finger 2
6311	ATXN2	ataxin 2
1510	CTSE	cathepsin E
7447	VSNL1	visinin like 1
4478	MSN	moesin
8526	DGKE	diacylglycerol kinase, epsilon 64kDa
410	ARSA	arylsulfatase A
2891	GRIA2	glutamate receptor, ionotropic, AMPA 2
54857	GDPD2	glycerophosphodiester phosphodiesterase domain containing 2
7786	MAP3K12	mitogen-activated protein kinase kinase kinase 12
1649	DDIT3	DNA-damage-inducible transcript 3
6138	RPL15	ribosomal protein L15
117	ADCYAP1R1	Adenylate cyclase activ. polypep. 1 rec. type I
63827	BCAN	Brevican
10882	C1QL1	C1q-related factor precursor
816	CAMK2B	CaM kinase II_x001A__x001A_
975	CD81	CD81 antigen
8697	CDC23	Cell division cycle 23
10370	CITED2	Cbp/p300-interacting transactivator 2
1164	CKS2	CDC28 protein kinase regulatory subunit 2
23576	DDAH1	Dimethylarginine dimethylaminohydrolase 1
85458	DIXDC1	DIX domain containing 1
2060	EPS15	EGF receptor pathway substrate 15
2091	FBL	Fibrillarin
2339	FNTA	Farnesyltransferase, CAAX box, _x001A__x001A_
8522	GAS7	Growth arrest specific 7
51228	GLTP	Glycolipid transfer protein
3400	ID4	inhibitor of DNA binding 4
687	KLF9	Krueppel-like factor 9
3916	LAMP1	Lysosomal associated membrane protein 1
4121	MAN1A1	Mannosidase 1,_x001A__x001A_
4175	MCM6	Mini chromosome maintenance deficient 6
745	MYRF	myelin regulatory factor
23467	NPTXR	Neuronal pentraxin receptor
8828	NRP2	Neuropilin 2
60	ACTB	actin, beta
