## Supplemental Table 3 for "An induced pluripotent stem cell-based chemical genetic approach for studying spinal muscular atrophy"

### Sheet: supp.geneinfo.L1000
entrez_gene_id	gene_symbol	gene_title
780	DDR1	discoidin domain receptor tyrosine kinase 1
7849	PAX8	paired box 8
6193	RPS5	ribosomal protein S5
23	ABCF1	ATP binding cassette subfamily F member 1
9552	SPAG7	sperm associated antigen 7
387	RHOA	ras homolog family member A
10921	RNPS1	RNA binding protein S1, serine-rich domain
10285	SMNDC1	survival motor neuron domain containing 1
533	ATP6V0B	ATPase, H+ transporting, lysosomal 21kDa, V0 subunit b
6194	RPS6	ribosomal protein S6
23326	USP22	ubiquitin specific peptidase 22
351	APP	amyloid beta precursor protein
1213	CLTC	clathrin heavy chain
9761	MLEC	malectin
1465	CSRP1	cysteine and glycine rich protein 1
808	CALM3	calmodulin 3 (phosphorylase kinase, delta)
5792	PTPRF	protein tyrosine phosphatase, receptor type F
3337	DNAJB1	DnaJ heat shock protein family (Hsp40) member B1
7494	XBP1	X-box binding protein 1
2896	GRN	granulin
3098	HK1	hexokinase 1
11014	KDELR2	KDEL endoplasmic reticulum protein retention receptor 2
6500	SKP1	S-phase kinase-associated protein 1
823	CAPN1	calpain 1
813	CALU	calumenin
1509	CTSD	cathepsin D
4144	MAT2A	methionine adenosyltransferase 2A
3925	STMN1	stathmin 1
1891	ECH1	enoyl-CoA hydratase 1, peroxisomal
8826	IQGAP1	IQ motif containing GTPase activating protein 1
3303	HSPA1A	heat shock protein family A (Hsp70) member 1A
3329	HSPD1	heat shock protein family D (Hsp60) member 1
1153	CIRBP	cold inducible RNA binding protein
5720	PSME1	proteasome activator subunit 1
5048	PAFAH1B1	platelet activating factor acetylhydrolase 1b regulatory subunit 1
10525	HYOU1	hypoxia up-regulated 1
5708	PSMD2	proteasome 26S subunit, non-ATPase 2
2058	EPRS	glutamyl-prolyl-tRNA synthetase
5710	PSMD4	proteasome 26S subunit, non-ATPase 4
5223	PGAM1	phosphoglycerate mutase 1
6772	STAT1	signal transducer and activator of transcription 1
2288	FKBP4	FK506 binding protein 4
3895	KTN1	kinectin 1
10972	TMED10	transmembrane p24 trafficking protein 10
226	ALDOA	aldolase, fructose-bisphosphate A
10099	TSPAN3	tetraspanin 3
2778	GNAS	GNAS complex locus
3091	HIF1A	hypoxia inducible factor 1, alpha subunit (basic helix-loop-helix transcription factor)
16	AARS	alanyl-tRNA synthetase
6184	RPN1	ribophorin I
10606	PAICS	phosphoribosylaminoimidazole carboxylase; phosphoribosylaminoimidazolesuccinocarboxamide synthase
10904	BLCAP	bladder cancer associated protein
3033	HADH	hydroxyacyl-CoA dehydrogenase
2771	GNAI2	guanine nucleotide binding protein (G protein), alpha inhibiting activity polypeptide 2
9491	PSMF1	proteasome inhibitor subunit 1
10398	MYL9	myosin light chain 9
4313	MMP2	matrix metallopeptidase 2
6599	SMARCC1	SWI/SNF related, matrix associated, actin dependent regulator of chromatin, subfamily c, member 1
9375	TM9SF2	transmembrane 9 superfamily member 2
8396	PIP4K2B	phosphatidylinositol-5-phosphate 4-kinase, type II, beta
5829	PXN	paxillin
9276	COPB2	coatomer protein complex subunit beta 2 (beta prime)
5211	PFKL	phosphofructokinase, liver
10857	PGRMC1	progesterone receptor membrane component 1
3693	ITGB5	integrin subunit beta 5
5355	PLP2	proteolipid protein 2 (colonic epithelium-enriched)
4780	NFE2L2	nuclear factor, erythroid 2 like 2
4154	MBNL1	muscleblind like splicing regulator 1
4836	NMT1	N-myristoyltransferase 1
8553	BHLHE40	basic helix-loop-helix family member e40
54386	TERF2IP	telomeric repeat binding factor 2, interacting protein
25793	FBXO7	F-box protein 7
5654	HTRA1	HtrA serine peptidase 1
4043	LRPAP1	LDL receptor related protein associated protein 1
8804	CREG1	cellular repressor of E1A stimulated genes 1
5111	PCNA	proliferating cell nuclear antigen
5641	LGMN	legumain
3611	ILK	integrin linked kinase
481	ATP1B1	ATPase, Na+/K+ transporting, beta 1 polypeptide
6856	SYPL1	synaptophysin-like 1
7296	TXNRD1	thioredoxin reductase 1
23386	NUDCD3	NudC domain containing 3
7153	TOP2A	topoisomerase (DNA) II alpha
10494	STK25	serine/threonine kinase 25
10969	EBNA1BP2	EBNA1 binding protein 2
23365	ARHGEF12	Rho guanine nucleotide exchange factor 12
6342	SCP2	sterol carrier protein 2
10730	YME1L1	YME1 like 1 ATPase
79073	TMEM109	transmembrane protein 109
7165	TPD52L2	tumor protein D52-like 2
10491	CRTAP	cartilage associated protein
10131	TRAP1	TNF receptor-associated protein 1
3482	IGF2R	insulin like growth factor 2 receptor
26227	PHGDH	phosphoglycerate dehydrogenase
26020	LRP10	LDL receptor related protein 10
6659	SOX4	SRY-box 4
847	CAT	catalase
6009	RHEB	Ras homolog enriched in brain
9261	MAPKAPK2	mitogen-activated protein kinase-activated protein kinase 2
9805	SCRN1	secernin 1
3725	JUN	jun proto-oncogene
6464	SHC1	SHC (Src homology 2 domain containing) transforming protein 1
8878	SQSTM1	sequestosome 1
5547	PRCP	prolylcarboxypeptidase
7874	USP7	ubiquitin specific peptidase 7 (herpes virus-associated)
4792	NFKBIA	nuclear factor of kappa light polypeptide gene enhancer in B-cells inhibitor, alpha
10146	G3BP1	GTPase activating protein (SH3 domain) binding protein 1
9868	TOMM70A	translocase of outer mitochondrial membrane 70 homolog A (S. cerevisiae)
6117	RPA1	replication protein A1
7538	ZFP36	ZFP36 ring finger protein
1845	DUSP3	dual specificity phosphatase 3
10765	KDM5B	lysine (K)-specific demethylase 5B
4172	MCM3	minichromosome maintenance complex component 3
25932	CLIC4	chloride intracellular channel 4
22883	CLSTN1	calsyntenin 1
3398	ID2	inhibitor of DNA binding 2, dominant negative helix-loop-helix protein
1635	DCTD	dCMP deaminase
2195	FAT1	FAT atypical cadherin 1
8243	SMC1A	structural maintenance of chromosomes 1A
11188	NISCH	nischarin
11137	PWP1	PWP1 homolog, endonuclein
23463	ICMT	isoprenylcysteine carboxyl methyltransferase
8607	RUVBL1	RuvB like AAA ATPase 1
8720	MBTPS1	membrane bound transcription factor peptidase, site 1
3638	INSIG1	insulin induced gene 1
10670	RRAGA	Ras-related GTP binding A
8870	IER3	immediate early response 3
9246	UBE2L6	ubiquitin conjugating enzyme E2L 6
10051	SMC4	structural maintenance of chromosomes 4
9097	USP14	ubiquitin specific peptidase 14 (tRNA-guanine transglycosylase)
1958	EGR1	early growth response 1
4860	PNP	purine nucleoside phosphorylase
1786	DNMT1	DNA (cytosine-5-)-methyltransferase 1
896	CCND3	cyclin D3
8508	NIPSNAP1	nipsnap homolog 1 (C. elegans)
4605	MYBL2	v-myb avian myeloblastosis viral oncogene homolog-like 2
2037	EPB41L2	erythrocyte membrane protein band 4.1-like 2
1994	ELAVL1	ELAV like RNA binding protein 1
9703	KIAA0100	KIAA0100
7157	TP53	tumor protein p53
6118	RPA2	replication protein A2
10797	MTHFD2	methylenetetrahydrofolate dehydrogenase (NADP+ dependent) 2, methenyltetrahydrofolate cyclohydrolase
5721	PSME2	proteasome activator subunit 2
1616	DAXX	death-domain associated protein
60528	ELAC2	elaC ribonuclease Z 2
9918	NCAPD2	non-SMC condensin I complex subunit D2
9813	EFCAB14	EF-hand calcium binding domain 14
11325	DDX42	DEAD-box helicase 42
3930	LBR	lamin B receptor
9467	SH3BP5	SH3-domain binding protein 5 (BTK-associated)
9690	UBE3C	ubiquitin protein ligase E3C
949	SCARB1	scavenger receptor class B member 1
51097	SCCPDH	saccharopine dehydrogenase (putative)
6603	SMARCD2	SWI/SNF related, matrix associated, actin dependent regulator of chromatin, subfamily d, member 2
10276	NET1	neuroepithelial cell transforming 1
3066	HDAC2	histone deacetylase 2
3315	HSPB1	heat shock protein family B (small) member 1
3988	LIPA	lipase A, lysosomal acid
664	BNIP3	BCL2/adenovirus E1B 19kDa interacting protein 3
994	CDC25B	cell division cycle 25B
23300	ATMIN	ATM interactor
10953	TOMM34	translocase of outer mitochondrial membrane 34
9019	MPZL1	myelin protein zero like 1
3597	IL13RA1	interleukin 13 receptor subunit alpha 1
84722	PSRC1	proline/serine-rich coiled-coil 1
7319	UBE2A	ubiquitin conjugating enzyme E2A
80347	COASY	Coenzyme A synthase
10489	LRRC41	leucine rich repeat containing 41
23077	MYCBP2	MYC binding protein 2, E3 ubiquitin protein ligase
10180	RBM6	RNA binding motif protein 6
5236	PGM1	phosphoglucomutase 1
4651	MYO10	myosin X
6251	RSU1	Ras suppressor protein 1
1956	EGFR	epidermal growth factor receptor
9897	KIAA0196	KIAA0196
2131	EXT1	exostosin glycosyltransferase 1
23013	SPEN	spen family transcriptional repressor
5782	PTPN12	protein tyrosine phosphatase, non-receptor type 12
11344	TWF2	twinfilin actin binding protein 2
7082	TJP1	tight junction protein 1
4232	MEST	mesoderm specific transcript
230	ALDOC	aldolase, fructose-bisphosphate C
5927	KDM5A	lysine (K)-specific demethylase 5A
26064	RAI14	retinoic acid induced 14
329	BIRC2	baculoviral IAP repeat containing 2
1514	CTSL	cathepsin L
54623	PAF1	PAF1 homolog, Paf1/RNA polymerase II complex component
332	BIRC5	baculoviral IAP repeat containing 5
5899	RALB	v-ral simian leukemia viral oncogene homolog B
23647	ARFIP2	ADP ribosylation factor interacting protein 2
392	ARHGAP1	Rho GTPase activating protein 1
8895	CPNE3	copine 3
25	ABL1	ABL proto-oncogene 1, non-receptor tyrosine kinase
66008	TRAK2	trafficking protein, kinesin binding 2
5831	PYCR1	pyrroline-5-carboxylate reductase 1
23636	NUP62	nucleoporin 62kDa
5108	PCM1	pericentriolar material 1
642	BLMH	bleomycin hydrolase
9961	MVP	major vault protein
55746	NUP133	nucleoporin 133kDa
8985	PLOD3	procollagen-lysine, 2-oxoglutarate 5-dioxygenase 3
5525	PPP2R5A	protein phosphatase 2 regulatory subunit B', alpha
9688	NUP93	nucleoporin 93kDa
10123	ARL4C	ADP ribosylation factor like GTPase 4C
22889	KIAA0907	KIAA0907
1398	CRK	v-crk avian sarcoma virus CT10 oncogene homolog
10523	CHERP	calcium homeostasis endoplasmic reticulum protein
5347	PLK1	polo like kinase 1
10221	TRIB1	tribbles pseudokinase 1
1019	CDK4	cyclin-dependent kinase 4
6812	STXBP1	syntaxin binding protein 1
6944	VPS72	vacuolar protein sorting 72 homolog (S. cerevisiae)
3028	HSD17B10	hydroxysteroid (17-beta) dehydrogenase 10
1026	CDKN1A	cyclin-dependent kinase inhibitor 1A (p21, Cip1)
1277	COL1A1	collagen type I alpha 1
26054	SENP6	SUMO1/sentrin specific peptidase 6
64746	ACBD3	acyl-CoA binding domain containing 3
1445	CSK	c-src tyrosine kinase
1454	CSNK1E	casein kinase 1 epsilon
1861	TOR1A	torsin family 1 member A
9697	TRAM2	translocation associated membrane protein 2
79921	TCEAL4	transcription elongation factor A (SII)-like 4
10007	GNPDA1	glucosamine-6-phosphate deaminase 1
5997	RGS2	regulator of G-protein signaling 2
55324	ABCF3	ATP binding cassette subfamily F member 3
10915	TCERG1	transcription elongation regulator 1
7398	USP1	ubiquitin specific peptidase 1
9817	KEAP1	kelch like ECH associated protein 1
7994	KAT6A	K(lysine) acetyltransferase 6A
25874	MPC2	mitochondrial pyruvate carrier 2
4609	MYC	v-myc avian myelocytomatosis viral oncogene homolog
10237	SLC35B1	solute carrier family 35 member B1
5359	PLSCR1	phospholipid scramblase 1
1666	DECR1	2,4-dienoyl-CoA reductase 1, mitochondrial
2065	ERBB3	erb-b2 receptor tyrosine kinase 3
11098	PRSS23	protease, serine 23
11044	PAPD7	PAP associated domain containing 7
8727	CTNNAL1	catenin alpha-like 1
8518	IKBKAP	inhibitor of kappa light polypeptide gene enhancer in B-cells, kinase complex-associated protein
10450	PPIE	peptidylprolyl isomerase E
3300	DNAJB2	DnaJ heat shock protein family (Hsp40) member B2
6616	SNAP25	synaptosome associated protein 25kDa
9275	BCL7B	B-cell CLL/lymphoma 7B
2582	GALE	UDP-galactose-4-epimerase
3156	HMGCR	3-hydroxy-3-methylglutaryl-CoA reductase
5580	PRKCD	protein kinase C delta
9217	VAPB	VAMP (vesicle-associated membrane protein)-associated protein B and C
4638	MYLK	myosin light chain kinase
6284	S100A13	S100 calcium binding protein A13
8204	NRIP1	nuclear receptor interacting protein 1
27336	HTATSF1	HIV-1 Tat specific factor 1
102	ADAM10	ADAM metallopeptidase domain 10
55837	EAPP	E2F-associated phosphoprotein
5054	SERPINE1	serpin peptidase inhibitor, clade E (nexin, plasminogen activator inhibitor type 1), member 1
10513	APPBP2	amyloid beta precursor protein binding protein 2
11073	TOPBP1	topoisomerase (DNA) II binding protein 1
5440	POLR2K	polymerase (RNA) II (DNA directed) polypeptide K, 7.0kDa
3383	ICAM1	intercellular adhesion molecule 1
4893	NRAS	neuroblastoma RAS viral (v-ras) oncogene homolog
9926	LPGAT1	lysophosphatidylglycerol acyltransferase 1
5699	PSMB10	proteasome subunit beta 10
6390	SDHB	succinate dehydrogenase complex iron sulfur subunit B
5921	RASA1	RAS p21 protein activator 1
2958	GTF2A2	general transcription factor IIA 2
4864	NPC1	Niemann-Pick disease, type C1
2961	GTF2E2	general transcription factor IIE subunit 2
8731	RNMT	RNA (guanine-7-) methyltransferase
29890	RBM15B	RNA binding motif protein 15B
9943	OXSR1	oxidative stress responsive 1
8446	DUSP11	dual specificity phosphatase 11
9133	CCNB2	cyclin B2
8349	HIST2H2BE	histone cluster 2, H2be
5770	PTPN1	protein tyrosine phosphatase, non-receptor type 1
26136	TES	testin LIM domain protein
2673	GFPT1	glutamine--fructose-6-phosphate transaminase 1
3978	LIG1	ligase I, DNA, ATP-dependent
11142	PKIG	protein kinase (cAMP-dependent, catalytic) inhibitor gamma
8974	P4HA2	prolyl 4-hydroxylase subunit alpha 2
10682	EBP	emopamil binding protein (sterol isomerase)
5257	PHKB	phosphorylase kinase, beta
8503	PIK3R3	phosphoinositide-3-kinase regulatory subunit 3
7485	WRB	tryptophan rich basic protein
2817	GPC1	glypican 1
23224	SYNE2	spectrin repeat containing, nuclear envelope 2
836	CASP3	caspase 3
30836	DNTTIP2	deoxynucleotidyltransferase, terminal, interacting protein 2
7750	ZMYM2	zinc finger, MYM-type 2
5019	OXCT1	3-oxoacid CoA-transferase 1
23530	NNT	nicotinamide nucleotide transhydrogenase
7867	MAPKAPK3	mitogen-activated protein kinase-activated protein kinase 3
3628	INPP1	inositol polyphosphate-1-phosphatase
22908	SACM1L	SAC1 suppressor of actin mutations 1-like (yeast)
5566	PRKACA	protein kinase cAMP-activated catalytic subunit alpha
65123	INTS3	integrator complex subunit 3
10617	STAMBP	STAM binding protein
2548	GAA	glucosidase, alpha; acid
6894	TARBP1	TAR (HIV-1) RNA binding protein 1
291	SLC25A4	solute carrier family 25 (mitochondrial carrier; adenine nucleotide translocator), member 4
2542	SLC37A4	solute carrier family 37 (glucose-6-phosphate transporter), member 4
5106	PCK2	phosphoenolpyruvate carboxykinase 2 (mitochondrial)
3251	HPRT1	hypoxanthine phosphoribosyltransferase 1
2184	FAH	fumarylacetoacetate hydrolase (fumarylacetoacetase)
10775	POP4	POP4 homolog, ribonuclease P/MRP subunit
991	CDC20	cell division cycle 20
9267	CYTH1	cytohesin 1
54541	DDIT4	DNA damage inducible transcript 4
9053	MAP7	microtubule associated protein 7
4817	NIT1	nitrilase 1
4927	NUP88	nucleoporin 88kDa
7466	WFS1	Wolfram syndrome 1 (wolframin)
976	ADGRE5	adhesion G protein-coupled receptor E5
2956	MSH6	mutS homolog 6
9917	FAM20B	family with sequence similarity 20 member B
5300	PIN1	peptidylprolyl cis/trans isomerase, NIMA-interacting 1
2109	ETFB	electron transfer flavoprotein beta subunit
2356	FPGS	folylpolyglutamate synthase
2274	FHL2	four and a half LIM domains 2
1429	CRYZ	crystallin zeta
11065	UBE2C	ubiquitin conjugating enzyme E2C
5993	RFX5	regulatory factor X5
9915	ARNT2	aryl hydrocarbon receptor nuclear translocator 2
5836	PYGL	phosphorylase, glycogen, liver
57804	POLD4	polymerase (DNA-directed), delta 4, accessory subunit
10434	LYPLA1	lysophospholipase I
11319	ECD	ecdysoneless cell cycle regulator
5796	PTPRK	protein tyrosine phosphatase, receptor type K
8914	TIMELESS	timeless circadian clock
6793	STK10	serine/threonine kinase 10
7158	TP53BP1	tumor protein p53 binding protein 1
6988	TCTA	T-cell leukemia translocation altered
8050	PDHX	pyruvate dehydrogenase complex component X
9903	KLHL21	kelch like family member 21
22796	COG2	component of oligomeric golgi complex 2
10059	DNM1L	dynamin 1-like
2185	PTK2B	protein tyrosine kinase 2 beta
9924	PAN2	PAN2 poly(A) specific ribonuclease subunit
79080	CCDC86	coiled-coil domain containing 86
7159	TP53BP2	tumor protein p53 binding protein 2
4891	SLC11A2	solute carrier family 11 (proton-coupled divalent metal ion transporter), member 2
9517	SPTLC2	serine palmitoyltransferase long chain base subunit 2
3800	KIF5C	kinesin family member 5C
5925	RB1	retinoblastoma 1
6908	TBP	TATA-box binding protein
8520	HAT1	histone acetyltransferase 1
10298	PAK4	p21 protein (Cdc42/Rac)-activated kinase 4
7077	TIMP2	TIMP metallopeptidase inhibitor 2
23378	RRP8	ribosomal RNA processing 8, methyltransferase, homolog (yeast)
6275	S100A4	S100 calcium binding protein A4
11041	B4GAT1	beta-1,4-glucuronyltransferase 1
10058	ABCB6	ATP binding cassette subfamily B member 6 (Langereis blood group)
5373	PMM2	phosphomannomutase 2
9650	MTFR1	mitochondrial fission regulator 1
5985	RFC5	replication factor C subunit 5
983	CDK1	cyclin-dependent kinase 1
8869	ST3GAL5	ST3 beta-galactoside alpha-2,3-sialyltransferase 5
5601	MAPK9	mitogen-activated protein kinase 9
7088	TLE1	transducin like enhancer of split 1
5050	PAFAH1B3	platelet activating factor acetylhydrolase 1b catalytic subunit 3
3566	IL4R	interleukin 4 receptor
10641	NPRL2	NPR2-like, GATOR1 complex subunit
1001	CDH3	cadherin 3
10589	DRAP1	DR1 associated protein 1
1676	DFFA	DNA fragmentation factor, 45kDa, alpha polypeptide
9695	EDEM1	ER degradation enhancer, mannosidase alpha-like 1
9653	HS2ST1	heparan sulfate 2-O-sulfotransferase 1
9710	KIAA0355	KIAA0355
4850	CNOT4	CCR4-NOT transcription complex subunit 4
9988	DMTF1	cyclin D binding myb-like transcription factor 1
1633	DCK	deoxycytidine kinase
6990	DYNLT3	dynein, light chain, Tctex-type 3
25805	BAMBI	BMP and activin membrane-bound inhibitor
10559	SLC35A1	solute carrier family 35 (CMP-sialic acid transporter), member A1
8440	NCK2	NCK adaptor protein 2
9270	ITGB1BP1	integrin subunit beta 1 binding protein 1
5529	PPP2R5E	protein phosphatase 2 regulatory subunit B', epsilon
10153	CEBPZ	CCAAT/enhancer binding protein zeta
10245	TIMM17B	translocase of inner mitochondrial membrane 17 homolog B (yeast)
7358	UGDH	UDP-glucose 6-dehydrogenase
22823	MTF2	metal response element binding transcription factor 2
2146	EZH2	enhancer of zeste 2 polycomb repressive complex 2 subunit
26292	MYCBP	MYC binding protein
11072	DUSP14	dual specificity phosphatase 14
8835	SOCS2	suppressor of cytokine signaling 2
6195	RPS6KA1	ribosomal protein S6 kinase, 90kDa, polypeptide 1
348	APOE	apolipoprotein E
3280	HES1	hes family bHLH transcription factor 1
8624	PSMG1	proteasome (prosome, macropain) assembly chaperone 1
6304	SATB1	SATB homeobox 1
1643	DDB2	damage-specific DNA binding protein 2
890	CCNA2	cyclin A2
256364	EML3	echinoderm microtubule associated protein like 3
11230	PRAF2	PRA1 domain family member 2
6697	SPR	sepiapterin reductase (7,8-dihydrobiopterin:NADP+ oxidoreductase)
22905	EPN2	epsin 2
9801	MRPL19	mitochondrial ribosomal protein L19
9702	CEP57	centrosomal protein 57kDa
27095	TRAPPC3	trafficking protein particle complex 3
24149	ZNF318	zinc finger protein 318
6810	STX4	syntaxin 4
9670	IPO13	importin 13
5092	PCBD1	pterin-4 alpha-carbinolamine dehydratase 1
4331	MNAT1	MNAT CDK-activating kinase assembly factor 1
178	AGL	amylo-alpha-1, 6-glucosidase, 4-alpha-glucanotransferase
4016	LOXL1	lysyl oxidase like 1
4783	NFIL3	nuclear factor, interleukin 3 regulated
1459	CSNK2A2	casein kinase 2 alpha 2
5867	RAB4A	RAB4A, member RAS oncogene family
5423	POLB	polymerase (DNA directed), beta
3480	IGF1R	insulin like growth factor 1 receptor
2263	FGFR2	fibroblast growth factor receptor 2
10150	MBNL2	muscleblind like splicing regulator 2
9797	TATDN2	TatD DNase domain containing 2
10206	TRIM13	tripartite motif containing 13
3162	HMOX1	heme oxygenase 1
4925	NUCB2	nucleobindin 2
596	BCL2	B-cell CLL/lymphoma 2
5982	RFC2	replication factor C subunit 2
8324	FZD7	frizzled class receptor 7
5261	PHKG2	phosphorylase kinase, gamma 2 (testis)
1647	GADD45A	growth arrest and DNA damage inducible alpha
3909	LAMA3	laminin subunit alpha 3
6499	SKIV2L	Ski2 like RNA helicase
701	BUB1B	BUB1 mitotic checkpoint serine/threonine kinase B
10165	SLC25A13	solute carrier family 25 (aspartate/glutamate carrier), member 13
23635	SSBP2	single-stranded DNA binding protein 2
10270	AKAP8	A-kinase anchoring protein 8
10954	PDIA5	protein disulfide isomerase family A member 5
22841	RAB11FIP2	RAB11 family interacting protein 2 (class I)
23011	RAB21	RAB21, member RAS oncogene family
57149	LYRM1	LYR motif containing 1
5909	RAP1GAP	RAP1 GTPase activating protein
6919	TCEA2	transcription elongation factor A (SII), 2
4794	NFKBIE	nuclear factor of kappa light polypeptide gene enhancer in B-cells inhibitor, epsilon
6182	MRPL12	mitochondrial ribosomal protein L12
22926	ATF6	activating transcription factor 6
1052	CEBPD	CCAAT/enhancer binding protein delta
10681	GNB5	guanine nucleotide binding protein (G protein), beta 5
1846	DUSP4	dual specificity phosphatase 4
1050	CEBPA	CCAAT/enhancer binding protein alpha
10810	WASF3	WAS protein family member 3
5613	PRKX	protein kinase, X-linked
8884	SLC5A6	solute carrier family 5 (sodium/multivitamin and iodide cotransporter), member 6
4216	MAP3K4	mitogen-activated protein kinase kinase kinase 4
6790	AURKA	aurora kinase A
902	CCNH	cyclin H
7016	TESK1	testis-specific kinase 1
8318	CDC45	cell division cycle 45
2309	FOXO3	forkhead box O3
55556	ENOSF1	enolase superfamily member 1
3454	IFNAR1	interferon alpha and beta receptor subunit 1
1017	CDK2	cyclin-dependent kinase 2
79071	ELOVL6	ELOVL fatty acid elongase 6
5366	PMAIP1	phorbol-12-myristate-13-acetate-induced protein 1
5289	PIK3C3	phosphatidylinositol 3-kinase catalytic subunit type 3
1385	CREB1	cAMP responsive element binding protein 1
5290	PIK3CA	phosphatidylinositol-4,5-bisphosphate 3-kinase catalytic subunit alpha
2946	GSTM2	glutathione S-transferase mu 2 (muscle)
8061	FOSL1	FOS like antigen 1
8321	FZD1	frizzled class receptor 1
23659	PLA2G15	phospholipase A2 group XV
6622	SNCA	synuclein alpha
4312	MMP1	matrix metallopeptidase 1
5287	PIK3C2B	phosphatidylinositol-4-phosphate 3-kinase catalytic subunit type 2 beta
960	CD44	CD44 molecule (Indian blood group)
1802	DPH2	DPH2 homolog
5480	PPIC	peptidylprolyl isomerase C
672	BRCA1	breast cancer 1
10610	ST6GALNAC2	ST6 (alpha-N-acetyl-neuraminyl-2,3-beta-galactosyl-1,3)-N-acetylgalactosaminide alpha-2,6-sialyltransferase 2
9641	IKBKE	inhibitor of kappa light polypeptide gene enhancer in B-cells, kinase epsilon
2264	FGFR4	fibroblast growth factor receptor 4
9016	SLC25A14	solute carrier family 25 (mitochondrial carrier, brain), member 14
10668	CGRRF1	cell growth regulator with ring finger domain 1
11007	CCDC85B	coiled-coil domain containing 85B
65057	ACD	adrenocortical dysplasia homolog (mouse)
7020	TFAP2A	transcription factor AP-2 alpha (activating enhancer binding protein 2 alpha)
6461	SHB	Src homology 2 domain containing adaptor protein B
9738	CCP110	centriolar coiled-coil protein 110kDa
3775	KCNK1	potassium channel, two pore domain subfamily K, member 1
993	CDC25A	cell division cycle 25A
9851	KIAA0753	KIAA0753
4690	NCK1	NCK adaptor protein 1
6804	STX1A	syntaxin 1A
5743	PTGS2	prostaglandin-endoperoxide synthase 2
5607	MAP2K5	mitogen-activated protein kinase kinase 5
9854	C2CD2L	C2CD2 like
9712	USP6NL	USP6 N-terminal like
355	FAS	Fas cell surface death receptor
5498	PPOX	protoporphyrinogen oxidase
10329	TMEM5	transmembrane protein 5
10845	CLPX	caseinolytic mitochondrial matrix peptidase chaperone subunit
9183	ZW10	zw10 kinetochore protein
9833	MELK	maternal embryonic leucine zipper kinase
899	CCNF	cyclin F
5883	RAD9A	RAD9 checkpoint clamp component A
10732	TCFL5	transcription factor-like 5 (basic helix-loop-helix)
10782	ZNF274	zinc finger protein 274
3385	ICAM3	intercellular adhesion molecule 3
1662	DDX10	DEAD-box helicase 10
79090	TRAPPC6A	trafficking protein particle complex 6A
8851	CDK5R1	cyclin-dependent kinase 5, regulatory subunit 1 (p35)
22809	ATF5	activating transcription factor 5
6777	STAT5B	signal transducer and activator of transcription 5B
9134	CCNE2	cyclin E2
11157	LSM6	LSM6 homolog, U6 small nuclear RNA and mRNA degradation associated
10320	IKZF1	IKAROS family zinc finger 1
1062	CENPE	centromere protein E
3815	KIT	KIT proto-oncogene receptor tyrosine kinase
3682	ITGAE	integrin subunit alpha E
3553	IL1B	interleukin 1 beta
4998	ORC1	origin recognition complex subunit 1
10046	MAMLD1	mastermind like domain containing 1
6443	SGCB	sarcoglycan beta
5891	MOK	MOK protein kinase
958	CD40	CD40 molecule
8800	PEX11A	peroxisomal biogenesis factor 11 alpha
1212	CLTB	clathrin light chain B
965	CD58	CD58 molecule
5357	PLS1	plastin 1
5110	PCMT1	protein-L-isoaspartate (D-aspartate) O-methyltransferase
5971	RELB	v-rel avian reticuloendotheliosis viral oncogene homolog B
2769	GNA15	guanine nucleotide binding protein (G protein), alpha 15 (Gq class)
8821	INPP4B	inositol polyphosphate-4-phosphatase type II B
874	CBR3	carbonyl reductase 3
1111	CHEK1	checkpoint kinase 1
4088	SMAD3	SMAD family member 3
1605	DAG1	dystroglycan 1
5255	PHKA1	phosphorylase kinase, alpha 1 (muscle)
4303	FOXO4	forkhead box O4
9488	PIGB	phosphatidylinositol glycan anchor biosynthesis class B
5154	PDGFA	platelet derived growth factor subunit A
843	CASP10	caspase 10
2690	GHR	growth hormone receptor
727	C5	complement component 5
695	BTK	Bruton tyrosine kinase
10557	RPP38	ribonuclease P/MRP 38kDa subunit
51375	SNX7	sorting nexin 7
4846	NOS3	nitric oxide synthase 3
57147	SCYL3	SCY1-like, kinase-like 3
211	ALAS1	5'-aminolevulinate synthase 1
9143	SYNGR3	synaptogyrin 3
670	BPHL	biphenyl hydrolase-like (serine hydrolase)
11232	POLG2	polymerase (DNA directed), gamma 2, accessory subunit
9221	NOLC1	nucleolar and coiled-body phosphoprotein 1
4776	NFATC4	nuclear factor of activated T-cells, cytoplasmic, calcineurin-dependent 4
8900	CCNA1	cyclin A1
5427	POLE2	polymerase (DNA directed), epsilon 2, accessory subunit
9093	DNAJA3	DnaJ heat shock protein family (Hsp40) member A3
22887	FOXJ3	forkhead box J3
6050	RNH1	ribonuclease/angiogenin inhibitor 1
5889	RAD51C	RAD51 paralog C
2042	EPHA3	EPH receptor A3
5583	PRKCH	protein kinase C eta
2523	FUT1	fucosyltransferase 1 (H blood group)
154	ADRB2	adrenoceptor beta 2
2553	GABPB1	GA binding protein transcription factor, beta subunit 1
1950	EGF	epidermal growth factor
9928	KIF14	kinesin family member 14
2115	ETV1	ets variant 1
1452	CSNK1A1	casein kinase 1 alpha 1
9448	MAP4K4	mitogen-activated protein kinase kinase kinase kinase 4
2745	GLRX	glutaredoxin
5777	PTPN6	protein tyrosine phosphatase, non-receptor type 6
10898	CPSF4	cleavage and polyadenylation specific factor 4
9170	LPAR2	lysophosphatidic acid receptor 2
1677	DFFB	DNA fragmentation factor, 40kDa, beta polypeptide (caspase-activated DNase)
23443	SLC35A3	solute carrier family 35 (UDP-N-acetylglucosamine (UDP-GlcNAc) transporter), member A3
10013	HDAC6	histone deacetylase 6
2736	GLI2	GLI family zinc finger 2
1029	CDKN2A	cyclin-dependent kinase inhibitor 2A
1870	E2F2	E2F transcription factor 2
1021	CDK6	cyclin-dependent kinase 6
207	AKT1	v-akt murine thymoma viral oncogene homolog 1
840	CASP7	caspase 7
10318	TNIP1	TNFAIP3 interacting protein 1
7015	TERT	telomerase reverse transcriptase
5788	PTPRC	protein tyrosine phosphatase, receptor type C
7048	TGFBR2	transforming growth factor beta receptor II
4775	NFATC3	nuclear factor of activated T-cells, cytoplasmic, calcineurin-dependent 3
5880	RAC2	ras-related C3 botulinum toxin substrate 2 (rho family, small GTP binding protein Rac2)
9533	POLR1C	polymerase (RNA) I polypeptide C
4791	NFKB2	nuclear factor of kappa light polypeptide gene enhancer in B-cells 2 (p49/p100)
6850	SYK	spleen tyrosine kinase
8573	CASK	calcium/calmodulin-dependent serine protein kinase (MAGUK family)
8202	NCOA3	nuclear receptor coactivator 3
5715	PSMD9	proteasome 26S subunit, non-ATPase 9
5627	PROS1	protein S (alpha)
22794	CASC3	cancer susceptibility candidate 3
4582	MUC1	mucin 1, cell surface associated
7982	ST7	suppression of tumorigenicity 7
4931	NVL	nuclear VCP-like
4208	MEF2C	myocyte enhancer factor 2C
11261	CHP1	calcineurin like EF-hand protein 1
8091	HMGA2	high mobility group AT-hook 2
835	CASP2	caspase 2
51599	LSR	lipolysis stimulated lipoprotein receptor
10892	MALT1	MALT1 paracaspase
9519	TBPL1	TATA-box binding protein like 1
1500	CTNND1	catenin delta 1
57019	CIAPIN1	cytokine induced apoptosis inhibitor 1
581	BAX	BCL2-associated X protein
5468	PPARG	peroxisome proliferator activated receptor gamma
6709	SPTAN1	spectrin alpha, non-erythrocytic 1
1981	EIF4G1	eukaryotic translation initiation factor 4 gamma, 1
10493	VAT1	vesicle amine transport 1
23499	MACF1	microtubule-actin crosslinking factor 1
142	PARP1	poly(ADP-ribose) polymerase 1
2222	FDFT1	farnesyl-diphosphate farnesyltransferase 1
3312	HSPA8	heat shock protein family A (Hsp70) member 8
9124	PDLIM1	PDZ and LIM domain 1
1983	EIF5	eukaryotic translation initiation factor 5
595	CCND1	cyclin D1
54499	TMCO1	transmembrane and coiled-coil domains 1
5018	OXA1L	oxidase (cytochrome c) assembly 1-like
998	CDC42	cell division cycle 42
1831	TSC22D3	TSC22 domain family member 3
5747	PTK2	protein tyrosine kinase 2
128	ADH5	alcohol dehydrogenase 5 (class III), chi polypeptide
7905	REEP5	receptor accessory protein 5
1848	DUSP6	dual specificity phosphatase 6
3122	HLA-DRA	major histocompatibility complex, class II, DR alpha
51382	ATP6V1D	ATPase, H+ transporting, lysosomal 34kDa, V1 subunit D
54205	CYCS	cytochrome c, somatic
831	CAST	calpastatin
3964	LGALS8	lectin, galactoside-binding, soluble, 8
8678	BECN1	beclin 1, autophagy related
501	ALDH7A1	aldehyde dehydrogenase 7 family member A1
6774	STAT3	signal transducer and activator of transcription 3 (acute-phase response factor)
10049	DNAJB6	DnaJ heat shock protein family (Hsp40) member B6
50813	COPS7A	COP9 signalosome subunit 7A
5696	PSMB8	proteasome subunit beta 8
7511	XPNPEP1	X-prolyl aminopeptidase (aminopeptidase P) 1, soluble
5900	RALGDS	ral guanine nucleotide dissociation stimulator
11151	CORO1A	coronin 1A
51031	GLOD4	glyoxalase domain containing 4
1738	DLD	dihydrolipoamide dehydrogenase
7866	IFRD2	interferon-related developmental regulator 2
7105	TSPAN6	tetraspanin 6
1027	CDKN1B	cyclin-dependent kinase inhibitor 1B (p27, Kip1)
9128	PRPF4	pre-mRNA processing factor 4
1534	CYB561	cytochrome b561
4125	MAN2B1	mannosidase alpha class 2B member 1
79143	MBOAT7	membrane bound O-acyltransferase domain containing 7
2353	FOS	FBJ murine osteosarcoma viral oncogene homolog
84617	TUBB6	tubulin beta 6 class V
873	CBR1	carbonyl reductase 1
10227	MFSD10	major facilitator superfamily domain containing 10
10174	SORBS3	sorbin and SH3 domain containing 3
9126	SMC3	structural maintenance of chromosomes 3
2810	SFN	stratifin
2063	NR2F6	nuclear receptor subfamily 2 group F member 6
7106	TSPAN4	tetraspanin 4
4616	GADD45B	growth arrest and DNA damage inducible beta
11168	PSIP1	PC4 and SFRS1 interacting protein 1
3551	IKBKB	inhibitor of kappa light polypeptide gene enhancer in B-cells, kinase beta
572	BAD	BCL2 associated agonist of cell death
6813	STXBP2	syntaxin binding protein 2
10057	ABCC5	ATP binding cassette subfamily C member 5
11004	KIF2C	kinesin family member 2C
2887	GRB10	growth factor receptor bound protein 10
9181	ARHGEF2	Rho/Rac guanine nucleotide exchange factor 2
9212	AURKB	aurora kinase B
8569	MKNK1	MAP kinase interacting serine/threonine kinase 1
6119	RPA3	replication protein A3
5873	RAB27A	RAB27A, member RAS oncogene family
50810	HDGFRP3	hepatoma-derived growth factor, related protein 3
2954	GSTZ1	glutathione S-transferase zeta 1
23212	RRS1	ribosome biogenesis regulator homolog
8726	EED	embryonic ectoderm development
2770	GNAI1	guanine nucleotide binding protein (G protein), alpha inhibiting activity polypeptide 1
58497	PRUNE	prune exopolyphosphatase
2048	EPHB2	EPH receptor B2
2625	GATA3	GATA binding protein 3
39	ACAT2	acetyl-CoA acetyltransferase 2
5058	PAK1	p21 protein (Cdc42/Rac)-activated kinase 1
1070	CETN3	centrin 3
868	CBLB	Cbl proto-oncogene B, E3 ubiquitin protein ligase
2624	GATA2	GATA binding protein 2
7043	TGFB3	transforming growth factor beta 3
2920	CXCL2	chemokine (C-X-C motif) ligand 2
85236	HIST1H2BK	histone cluster 1, H2bk
310	ANXA7	annexin A7
6696	SPP1	secreted phosphoprotein 1
22827	PUF60	poly(U) binding splicing factor 60KDa
8837	CFLAR	CASP8 and FADD like apoptosis regulator
5588	PRKCQ	protein kinase C theta
5603	MAPK13	mitogen-activated protein kinase 13
2534	FYN	FYN proto-oncogene, Src family tyrosine kinase
116832	RPL39L	ribosomal protein L39 like
5321	PLA2G4A	phospholipase A2 group IVA
8444	DYRK3	dual specificity tyrosine-(Y)-phosphorylation regulated kinase 3
4200	ME2	malic enzyme 2, NAD(+)-dependent, mitochondrial
47	ACLY	ATP citrate lyase
11200	CHEK2	checkpoint kinase 2
2852	GPER1	G protein-coupled estrogen receptor 1
10362	HMG20B	high mobility group 20B
4067	LYN	LYN proto-oncogene, Src family tyrosine kinase
2886	GRB7	growth factor receptor bound protein 7
51635	DHRS7	dehydrogenase/reductase (SDR family) member 7
7168	TPM1	tropomyosin 1 (alpha)
3308	HSPA4	heat shock protein family A (Hsp70) member 4
10962	MLLT11	myeloid/lymphoid or mixed-lineage leukemia; translocated to, 11
1022	CDK7	cyclin-dependent kinase 7
8480	RAE1	ribonucleic acid export 1
652	BMP4	bone morphogenetic protein 4
622	BDH1	3-hydroxybutyrate dehydrogenase, type 1
637	BID	BH3 interacting domain death agonist
644	BLVRA	biliverdin reductase A
23658	LSM5	LSM5 homolog, U6 small nuclear RNA and mRNA degradation associated
10190	TXNDC9	thioredoxin domain containing 9
9112	MTA1	metastasis associated 1
7852	CXCR4	chemokine (C-X-C motif) receptor 4
1282	COL4A1	collagen type IV alpha 1
26001	RNF167	ring finger protein 167
147179	WIPF2	WAS/WASL interacting protein family member 2
23061	TBC1D9B	TBC1 domain family member 9B
9289	ADGRG1	adhesion G protein-coupled receptor G1
90861	HN1L	hematological and neurological expressed 1-like
57178	ZMIZ1	zinc finger, MIZ-type containing 1
23244	PDS5A	PDS5 cohesin associated factor A
3486	IGFBP3	insulin like growth factor binding protein 3
23039	XPO7	exportin 7
1399	CRKL	v-crk avian sarcoma virus CT10 oncogene homolog-like
25839	COG4	component of oligomeric golgi complex 4
94239	H2AFV	H2A histone family member V
23014	FBXO21	F-box protein 21
27032	ATP2C1	ATPase, Ca++ transporting, type 2C, member 1
27346	TMEM97	transmembrane protein 97
23512	SUZ12	SUZ12 polycomb repressive complex 2 subunit
200081	TXLNA	taxilin alpha
7027	TFDP1	transcription factor Dp-1
9686	VGLL4	vestigial like family member 4
89910	UBE3B	ubiquitin protein ligase E3B
26128	KIF1BP	KIF1 binding protein
200734	SPRED2	sprouty-related, EVH1 domain containing 2
23522	KAT6B	K(lysine) acetyltransferase 6B
23131	GPATCH8	G-patch domain containing 8
84890	ADO	2-aminoethanethiol (cysteamine) dioxygenase
23200	ATP11B	ATPase, class VI, type 11B
26036	ZNF451	zinc finger protein 451
23029	RBM34	RNA binding motif protein 34
84159	ARID5B	AT-rich interaction domain 5B
1123	CHN1	chimerin 1
93487	MAPK1IP1L	mitogen-activated protein kinase 1 interacting protein 1-like
54505	DHX29	DEAH-box helicase 29
23338	JADE2	jade family PHD finger 2
25976	TIPARP	TCDD-inducible poly(ADP-ribose) polymerase
55818	KDM3A	lysine (K)-specific demethylase 3A
5096	PCCB	propionyl-CoA carboxylase beta subunit
9842	PLEKHM1	pleckstrin homology and RUN domain containing M1
23210	JMJD6	jumonji domain containing 6
30849	PIK3R4	phosphoinositide-3-kinase regulatory subunit 4
23271	CAMSAP2	calmodulin regulated spectrin associated protein family member 2
23325	KIAA1033	KIAA1033
6509	SLC1A4	solute carrier family 1 (glutamate/neutral amino acid transporter), member 4
10973	ASCC3	activating signal cointegrator 1 complex subunit 3
91137	SLC25A46	solute carrier family 25 member 46
23076	RRP1B	ribosomal RNA processing 1B
8312	AXIN1	axin 1
23142	DCUN1D4	defective in cullin neddylation 1 domain containing 4
8550	MAPKAPK5	mitogen-activated protein kinase-activated protein kinase 5
25966	C2CD2	C2 calcium-dependent domain containing 2
23335	WDR7	WD repeat domain 7
6832	SUPV3L1	Suv3 like RNA helicase
23097	CDK19	cyclin-dependent kinase 19
57215	THAP11	THAP domain containing 11
9847	C2CD5	C2 calcium-dependent domain containing 5
5438	POLR2I	polymerase (RNA) II (DNA directed) polypeptide I, 14.5kDa
5986	RFNG	RFNG O-fucosylpeptide 3-beta-N-acetylglucosaminyltransferase
22934	RPIA	ribose 5-phosphate isomerase A
11011	TLK2	tousled like kinase 2
7074	TIAM1	T-cell lymphoma invasion and metastasis 1
3206	HOXA10	homeobox A10
91949	COG7	component of oligomeric golgi complex 7
148022	TICAM1	toll like receptor adaptor molecule 1
55958	KLHL9	kelch like family member 9
23161	SNX13	sorting nexin 13
6714	SRC	SRC proto-oncogene, non-receptor tyrosine kinase
81544	GDPD5	glycerophosphodiester phosphodiesterase domain containing 5
5331	PLCB3	phospholipase C beta 3
6909	TBX2	T-box 2
323	APBB2	amyloid beta precursor protein binding family B member 2
23149	FCHO1	FCH domain only 1
388650	FAM69A	family with sequence similarity 69 member A
427	ASAH1	N-acylsphingosine amidohydrolase (acid ceramidase) 1
6597	SMARCA4	SWI/SNF related, matrix associated, actin dependent regulator of chromatin, subfamily a, member 4
6657	SOX2	SRY-box 2
3202	HOXA5	homeobox A5
375346	TMEM110	transmembrane protein 110
27109	ATP5S	ATP synthase, H+ transporting, mitochondrial Fo complex subunit s (factor B)
93594	TBC1D31	TBC1 domain family member 31
4793	NFKBIB	nuclear factor of kappa light polypeptide gene enhancer in B-cells inhibitor, beta
2017	CTTN	cortactin
10038	PARP2	poly(ADP-ribose) polymerase 2
8574	AKR7A2	aldo-keto reductase family 7, member A2
30	ACAA1	acetyl-CoA acyltransferase 1
25803	SPDEF	SAM pointed domain containing ETS transcription factor
5898	RALA	v-ral simian leukemia viral oncogene homolog A (ras related)
2113	ETS1	v-ets avian erythroblastosis virus E26 oncogene homolog 1
891	CCNB1	cyclin B1
7690	ZNF131	zinc finger protein 131
9637	FEZ2	fasciculation and elongation protein zeta 2
50814	NSDHL	NAD(P) dependent steroid dehydrogenase-like
1759	DNM1	dynamin 1
29978	UBQLN2	ubiquilin 2
23139	MAST2	microtubule associated serine/threonine kinase 2
23321	TRIM2	tripartite motif containing 2
3508	IGHMBP2	immunoglobulin mu binding protein 2
2908	NR3C1	nuclear receptor subfamily 3 group C member 1
23368	PPP1R13B	protein phosphatase 1 regulatory subunit 13B
6347	CCL2	chemokine (C-C motif) ligand 2
2064	ERBB2	erb-b2 receptor tyrosine kinase 2
23223	RRP12	ribosomal RNA processing 12 homolog
9455	HOMER2	homer scaffolding protein 2
7416	VDAC1	voltage dependent anion channel 1
9709	HERPUD1	homocysteine-inducible, endoplasmic reticulum stress-inducible, ubiquitin-like domain member 1
2597	GAPDH	glyceraldehyde-3-phosphate dehydrogenase
3108	HLA-DMA	major histocompatibility complex, class II, DM alpha
3416	IDE	insulin degrading enzyme
51335	NGRN	neugrin, neurite outgrowth associated
55748	CNDP2	CNDP dipeptidase 2 (metallopeptidase M20 family)
56889	TM9SF3	transmembrane 9 superfamily member 3
55256	ADI1	acireductone dioxygenase 1
11031	RAB31	RAB31, member RAS oncogene family
23585	TMEM50A	transmembrane protein 50A
51495	HACD3	3-hydroxyacyl-CoA dehydratase 3
10652	YKT6	YKT6 v-SNARE homolog (S. cerevisiae)
58533	SNX6	sorting nexin 6
28969	BZW2	basic leucine zipper and W2 domains 2
51465	UBE2J1	ubiquitin conjugating enzyme E2, J1
51466	EVL	Enah/Vasp-like
25825	BACE2	beta-site APP-cleaving enzyme 2
4282	MIF	macrophage migration inhibitory factor (glycosylation-inhibiting factor)
55011	PIH1D1	PIH1 domain containing 1
51719	CAB39	calcium binding protein 39
55699	IARS2	isoleucyl-tRNA synthetase 2, mitochondrial
1829	DSG2	desmoglein 2
23588	KLHDC2	kelch domain containing 2
9531	BAG3	BCL2 associated athanogene 3
10695	CNPY3	canopy FGF signaling regulator 3
51056	LAP3	leucine aminopeptidase 3
10273	STUB1	STIP1 homology and U-box containing protein 1, E3 ubiquitin protein ligase
51070	NOSIP	nitric oxide synthase interacting protein
58478	ENOPH1	enolase-phosphatase 1
51170	HSD17B11	hydroxysteroid (17-beta) dehydrogenase 11
58472	SQRDL	sulfide quinone reductase-like (yeast)
51116	MRPS2	mitochondrial ribosomal protein S2
79902	NUP85	nucleoporin 85kDa
51024	FIS1	fission, mitochondrial 1
51203	NUSAP1	nucleolar and spindle associated protein 1
51021	MRPS16	mitochondrial ribosomal protein S16
51569	UFM1	ubiquitin-fold modifier 1
64943	NT5DC2	5'-nucleotidase domain containing 2
26993	AKAP8L	A-kinase anchoring protein 8 like
56654	NPDC1	neural proliferation, differentiation and control, 1
55608	ANKRD10	ankyrin repeat domain 10
51071	DERA	deoxyribose-phosphate aldolase (putative)
54881	TEX10	testis expressed 10
55148	UBR7	ubiquitin protein ligase E3 component n-recognin 7 (putative)
23670	TMEM2	transmembrane protein 2
57761	TRIB3	tribbles pseudokinase 3
55893	ZNF395	zinc finger protein 395
56997	ADCK3	aarF domain containing kinase 3
51015	ISOC1	isochorismatase domain containing 1
80212	CCDC92	coiled-coil domain containing 92
51026	GOLT1B	golgi transport 1B
51282	SCAND1	SCAN domain containing 1
7376	NR1H2	nuclear receptor subfamily 1 group H member 2
25987	TSKU	tsukushi, small leucine rich proteoglycan
64429	ZDHHC6	zinc finger, DHHC-type containing 6
55111	PLEKHJ1	pleckstrin homology domain containing J1
51422	PRKAG2	protein kinase AMP-activated non-catalytic subunit gamma 2
26520	TIMM9	translocase of inner mitochondrial membrane 9 homolog (yeast)
27244	SESN1	sestrin 1
51053	GMNN	geminin, DNA replication inhibitor
79174	CRELD2	cysteine rich with EGF like domains 2
53343	NUDT9	nudix hydrolase 9
55038	CDCA4	cell division cycle associated 4
29937	NENF	neudesin neurotrophic factor
64781	CERK	ceramide kinase
29103	DNAJC15	DnaJ heat shock protein family (Hsp40) member C15
50865	HEBP1	heme binding protein 1
1788	DNMT3A	DNA (cytosine-5-)-methyltransferase 3 alpha
54442	KCTD5	potassium channel tetramerization domain containing 5
30001	ERO1A	endoplasmic reticulum oxidoreductase alpha
51293	CD320	CD320 molecule
79947	DHDDS	dehydrodolichyl diphosphate synthase subunit
29082	CHMP4A	charged multivesicular body protein 4A
63874	ABHD4	abhydrolase domain containing 4
79600	TCTN1	tectonic family member 1
55127	HEATR1	HEAT repeat containing 1
55847	CISD1	CDGSH iron sulfur domain 1
6839	SUV39H1	suppressor of variegation 3-9 homolog 1
51160	VPS28	vacuolar protein sorting 28 homolog (S. cerevisiae)
54512	EXOSC4	exosome component 4
64428	NARFL	nuclear prelamin A recognition factor-like
79643	CHMP6	charged multivesicular body protein 6
29763	PACSIN3	protein kinase C and casein kinase substrate in neurons 3
10112	KIF20A	kinesin family member 20A
29911	HOOK2	hook microtubule-tethering protein 2
54957	TXNL4B	thioredoxin like 4B
10451	VAV3	vav guanine nucleotide exchange factor 3
54733	SLC35F2	solute carrier family 35 member F2
56940	DUSP22	dual specificity phosphatase 22
10644	IGF2BP2	insulin like growth factor 2 mRNA binding protein 2
55012	PPP2R3C	protein phosphatase 2 regulatory subunit B'', gamma
27242	TNFRSF21	tumor necrosis factor receptor superfamily member 21
79850	FAM57A	family with sequence similarity 57 member A
4851	NOTCH1	notch 1
55129	ANO10	anoctamin 10
11284	PNKP	polynucleotide kinase 3'-phosphatase
1906	EDN1	endothelin 1
60493	FASTKD5	FAST kinase domains 5
79006	METRN	meteorin, glial cell differentiation regulator
8270	LAGE3	L antigen family member 3
5827	PXMP2	peroxisomal membrane protein 2
51005	AMDHD2	amidohydrolase domain containing 2
79170	PRR15L	proline rich 15 like
79187	FSD1	fibronectin type III and SPRY domain containing 1
29928	TIMM22	translocase of inner mitochondrial membrane 22 homolog (yeast)
80204	FBXO11	F-box protein 11
64080	RBKS	ribokinase
79094	CHAC1	ChaC glutathione-specific gamma-glutamylcyclotransferase 1
4482	MSRA	methionine sulfoxide reductase A
55008	HERC6	HECT and RLD domain containing E3 ubiquitin protein ligase family member 6
51001	MTERF3	mitochondrial transcription termination factor 3
23536	ADAT1	adenosine deaminase, tRNA-specific 1
55033	FKBP14	FK506 binding protein 14
56924	PAK6	p21 protein (Cdc42/Rac)-activated kinase 6
5716	PSMD10	proteasome 26S subunit, non-ATPase 10
26511	CHIC2	cysteine rich hydrophobic domain 2
55604	LRRC16A	leucine rich repeat containing 16A
80746	TSEN2	tRNA splicing endonuclease subunit 2
54807	ZNF586	zinc finger protein 586
80758	PRR7	proline rich 7 (synaptic)
54438	GFOD1	glucose-fructose oxidoreductase domain containing 1
6676	SPAG4	sperm associated antigen 4
57192	MCOLN1	mucolipin 1
51385	ZNF589	zinc finger protein 589
11182	SLC2A6	solute carrier family 2 (facilitated glucose transporter), member 6
63933	MCUR1	mitochondrial calcium uniporter regulator 1
54850	FBXL12	F-box and leucine-rich repeat protein 12
29916	SNX11	sorting nexin 11
55179	FAIM	Fas apoptotic inhibitory molecule
29083	GTPBP8	GTP-binding protein 8 (putative)
7099	TLR4	toll like receptor 4
79961	DENND2D	DENN/MADD domain containing 2D
55825	PECR	peroxisomal trans-2-enoyl-CoA reductase
51742	ARID4B	AT-rich interaction domain 4B
10818	FRS2	fibroblast growth factor receptor substrate 2
81533	ITFG1	integrin alpha FG-GAP repeat containing 1
665	BNIP3L	BCL2/adenovirus E1B 19kDa interacting protein 3-like
10776	ARPP19	cAMP regulated phosphoprotein 19kDa
64422	ATG3	autophagy related 3
10813	UTP14A	UTP14A small subunit processome component
80349	WDR61	WD repeat domain 61
1978	EIF4EBP1	eukaryotic translation initiation factor 4E binding protein 1
83743	GRWD1	glutamate-rich WD repeat containing 1
57406	ABHD6	abhydrolase domain containing 6
23410	SIRT3	sirtuin 3
8996	NOL3	nucleolar protein 3
55620	STAP2	signal transducing adaptor family member 2
23597	ACOT9	acyl-CoA thioesterase 9
124583	CANT1	calcium activated nucleotidase 1
54915	YTHDF1	YTH N(6)-methyladenosine RNA binding protein 1
3157	HMGCS1	3-hydroxy-3-methylglutaryl-CoA synthase 1
85377	MICALL1	MICAL like 1
55793	FAM63A	family with sequence similarity 63 member A
466	ATF1	activating transcription factor 1
54681	P4HTM	prolyl 4-hydroxylase, transmembrane (endoplasmic reticulum)
11000	SLC27A3	solute carrier family 27 (fatty acid transporter), member 3
6915	TBXA2R	thromboxane A2 receptor
6253	RTN2	reticulon 2
7264	TSTA3	tissue specific transplantation antigen P35B
5467	PPARD	peroxisome proliferator activated receptor delta
2767	GNA11	guanine nucleotide binding protein (G protein), alpha 11 (Gq class)
23038	WDTC1	WD and tetratricopeptide repeats 1
57048	PLSCR3	phospholipid scramblase 3
79716	NPEPL1	aminopeptidase-like 1
11033	ADAP1	ArfGAP with dual PH domains 1
4034	LRCH4	leucine-rich repeats and calponin homology (CH) domain containing 4
399664	MEX3D	mex-3 RNA binding family member D
54869	EPS8L1	EPS8 like 1
90379	DCAF15	DDB1 and CUL4 associated factor 15
60	ACTB	actin, beta
